# A Highly-Efficient, Scalable Pipeline for Fixed Feature Extraction from Large-Scale High-Content Imaging Screens

**DOI:** 10.1101/2023.07.06.547985

**Authors:** Gabriel Comolet, Neeloy Bose, Jeff Winchell, Alyssa Duren-Lubanski, Tom Rusielewicz, Jordan Goldberg, Grayson Horn, Daniel Paull, Bianca Migliori

## Abstract

Leveraging artificial intelligence (AI) in image-based morphological profiling of cell populations is proving increasingly valuable for identifying diseased states and drug responses in high-content imaging (HCI) screens. When the differences between populations (such as a healthy and diseased) are completely unknown and undistinguishable by the human eye, it is crucial that HCI screens are large in scale, allowing numerous replicates for developing reliable models, as well as accounting for confounding factors such as individual (donor) and intra-experimental variation. However, as screen sizes increase, challenges arise including the lack of scalable solutions for analyzing high-dimensional datasets and processing the results in a timely manner. For this purpose, many tools have been developed to reduce images into a set of features using unbiased methods, such as embedding vectors extracted from pre-trained neural networks or autoencoders. While these methods preserve most of the predictive power contained in each image despite reducing the dimensionality significantly, they do not provide easily interpretable information. Alternatively, techniques to extract specific cellular features from data are typically slow, difficult to scale, and often produce redundant outputs, which can lead to the model learning from irrelevant data, which might distort future predictions. Here we present ScaleFEx℠, a memory efficient and scalable open-source Python pipeline that extracts biologically meaningful features from large high-content imaging datasets. It requires only modest computational resources but can also be deployed on high-powered cloud computing infrastructure. ScaleFEx℠ can be used in conjunction with AI models to cluster data and subsequently explore, identify, and rank features to provide insights into the morphological hallmarks of the phenotypic categories. We demonstrate the performance of this tool on a dataset consisting of control and drug-treated cells from a cohort of 20 donors, benchmarking it against the state-of-the-art tool, CellProfiler, and analyze the features underlying the phenotypic shift induced by chemical compounds. In addition, the tools generalizability and utility is shown in the analysis of publicly available datasets. Overall, ScaleFEx℠ constitutes a robust and compact pipeline for identifying the effects of drugs on morphological phenotypes and defining interpretable features that can be leveraged in disease profiling and drug discovery.
