## Supplementary_Table4 for "A Highly-Efficient, Scalable Pipeline for Fixed Feature Extraction from Large-Scale High-Content Imaging Screens"

### Sheet: Analyzed_small_molecules
treatment	treatment_conc	N_of_wells
EMPTY	0	281
IL-18	0.01	6
Pref-1	0.1	6
ProEGF	0.001	6
Eotaxin	0.01	6
PDGF-C	0.1	6
sFRP-4	0.01	6
Poly_IC_HMW	0.01	6
IL-27	0.1	6
Ecalectin	0.01	6
sFRP-2	0.001	6
IL-33	0.1	6
Jagged-1	0.001	6
B7-H1	0.01	6
NGF-beta	0.1	6
TrkC	0.01	6
Siglec-9	0.001	6
FIL-1	1	6
BLC	0.001	6
VEGFC	0.001	6
DKK-1	0.01	6
PVR	0.01	6
RSPO-4	0.1	6
BMP-4	0.01	6
Chemerin	0.1	6
BMP-5	0.01	6
RSPO-2	0.01	6
IL-24	0.1	6
RSPO-2	0.1	6
Pref-1	0.001	6
Layilin	0.1	6
TAFA-4	0.01	6
TSH-Beta	0.1	6
SDF-1	0.01	6
Glypican-3	0.01	6
Wnt-4	0.01	6
Galectin-1	0.01	6
STx2	0.001	6
23_c_di_AMP	0.01	6
APRIL	0.001	6
Fas	0.01	6
FAP	0.001	6
Wnt-2B	0.001	6
PD-ECGF	0.001	6
Poly_dA_dT_LyoVec	0.1	6
PBEF	0.1	6
SCGF-alpha	0.01	6
Factor-H	0.1	5
TCdiffA	1	5
Siglec-3	0.001	5
RSPO-1	0.01	5
Imiquimod	0.001	5
CXC-X3	0.1	5
Chemerin	0.01	5
FICZ	0.1	5
LTa1b2	0.01	5
RSPO-1	0.1	5
ITE	0.001	5
IP-10	0.1	5
LPS_EK	0.001	5
VEGF-D	0.1	5
TAFA-5	0.001	5
Wnt-16	0.001	5
Irisin	0.01	5
TCdiffA	0.01	5
ProEGF	0.01	5
IL-1-alpha	0.001	5
LIGHT	0.1	5
CGB	0.1	5
LHB	0.01	5
LKN-1	0.01	5
CLC	0.01	5
IL-1-beta	0.001	5
FSL_1	0.001	5
VEGF-165	0.1	5
RANTES	0.015	5
CORS26	0.01	5
CORS26	0.1	5
CREG	0.001	5
FSH-beta	0.01	5
Kremen-2	0.1	5
Wnt-10B	0.001	5
WIF-1	0.1	5
IL-10	0.01	5
RANTES-met	0.001	5
Jagged-1	0.01	5
Pustulan	0.1	5
Siglec-3	0.01	5
Cripto-1	0.1	5
FGF-4	0.001	5
Ecalectin	0.1	5
SCF	0.1	5
Endocan	0.01	5
Endoglin	0.01	5
IL-27	0.01	5
TGF-alpha	0.1	5
IL-26	0.01	5
Eotaxin-3-aa24-94	0.01	5
IL-17B	0.001	5
IL-17B	0.1	5
FGF-22	0.01	5
TL-1A	0.001	5
Epo-R	0.001	5
Epo-R	0.1	5
F-Spondin	0.01	5
TSG-14	0.01	5
FABP-2	0.001	5
TL-1A	0.1	5
IL-2-sR-gamma	0.1	5
FGF-12	0.01	5
SDF-1a	0.01	5
FGF-19	0.01	5
SDF-1a	0.001	5
TNF-alpha	0.01	5
IL-18	0.1	5
IL-29	0.1	5
SOST	0.01	5
IL-9-R	0.001	5
IL-17	0.01	5
Cryptic	0.1	5
IL-8	0.1	5
IL-12p40	0.01	5
IL-6-R	0.1	5
FGF-9	0.01	5
IL-12p40	0.1	5
L_Kynurenine	0.1	5
Relaxin-1	0.1	5
IL-6	0.001	5
TGF-B1	0.1	5
DMC	0.1	5
Urokinase-R	0.001	5
IL-4	0.001	5
DengueNS1	0.675	5
Draxin	0.1	5
IL-37b	0.1	5
Tpo	0.001	5
FGF-8b	0.001	5
IL-15	0.1	5
IL-35	0.01	5
FGF-7	0.001	5
TGF-B3	0.1	5
IL-33	0.01	5
IL-16	0.01	5
FGF-5	0.1	5
DKK-4	0.1	5
CD31	0.001	5
Layilin	0.001	5
GH-2	0.01	5
Angiopoietin-2	0.001	5
HKEB	0.001	5
Angiopoietin-4	0.001	5
NT-4	0.1	5
NT-4	0.01	5
Siglec-10	0.001	5
NT-3	0.1	5
NT-3	0.001	5
Siglec-8	0.01	5
HSV_60_LyoVec	0.01	5
NKG5	0.001	5
NGF-beta	0.01	5
m_tridaP	0.01	5
PLGF-4	0.01	5
NGF-R	0.01	5
NAP-2	1	5
BAFF	0.1	5
m_triLYS	0.01	5
HSV_60_Naked	0.001	5
CD30-Ligand	0.001	5
BMP-10	0.001	5
GDF-15	0.001	5
BMP-4	0.1	5
PVR	0.001	5
MMR	0.001	5
GH-2	0.001	5
Netrin-1	0.01	5
iE_daP	0.01	5
Angiogenin	0.1	5
23_cGAMP	0.001	5
Siglec-3	0.1	5
23_c_di_AMP	0.001	5
4-1BB	0.001	5
4-1BB	0.01	5
5ppp_dsRNA	0.001	5
PARC	0.001	5
5ppp_dsRNA_LyoVec	0.001	5
5ppp_dsRNA_LyoVec	0.01	5
5ppp_dsRNA_LyoVec	0.1	5
PDGF-AB	0.01	5
APRIL	0.01	5
ASP	0.01	5
GSK-3-beta	0.1	5
GSK-3-beta	0.001	5
Activin-A	0.1	5
Activin-AB	0.001	5
ssRNA40	0.001	5
OPG	0.01	5
ODN2006	0.01	5
sFRP-5	0.01	5
GRO-gamma	0.001	5
Nodal	0.01	5
HBV_SAg	0.02	5
Neuralin-1	0.001	5
MIS	0.1	5
BLC	0.1	5
HVEM	0.1	5
MCP-3	0.001	5
PaExtA	10	5
BcETx	0.005	5
GASP-2	0.1	5
c12_iE_daP	0.01	5
Betacellulin	0.001	5
MDC	0.001	5
ICAM-1	0.1	5
MD-2	0.01	5
MD-1	0.01	5
MCP-3	0.01	5
TAFA-1	0.01	5
cAIMP_CL592	0.01	5
TAFA-2	0.001	5
Wnt-7a	0.001	5
IFNB-1	0.001	5
FcGammaRIIA	0.1	5
CCL28	0.01	5
IGF-I	0.001	5
IGF-II	0.001	5
Leptin-sR	0.01	5
Poly_dA_dT	0.1	5
Fas	0.001	5
c12_iE_daP	0.1	5
TNF-alpha	0.001	5
GDF-1	0.001	5
MIF	0.01	5
BTN-2A1	0.1	5
MIG	0.001	5
MIG	0.01	5
MIS	0.001	5
BMP-7	0.01	5
c_di_AMP	0.001	5
I-TAC	0.1	5
BaPA	0.116825	5
GCP-2	0.001	5
HSV_60_Naked	0.01	4
IFN-omega	0.1	4
STx1	0.001	4
Siglec-1	0.001	4
IL-1-alpha	0.01	4
Siglec-15	0.01	4
I-TAC	0.01	4
IL-17E	0.001	4
Serpin-F1	0.1	4
IL-11	0.001	4
IL-12	0.1	4
IGF-I	0.1	4
Glypican-3	0.001	4
Serpin-F1	0.001	4
IFN-omega	0.01	4
IGF-II	0.01	4
SDF-1a	0.1	4
IL-17F	0.001	4
IGF-II	0.1	4
IL-11	0.1	4
Siglec-15	0.1	4
IL-1-Ra	0.1	4
IL-1-beta	0.01	4
Glypican-5	0.1	4
IL-17A	0.125	4
IL-16	0.001	4
IL-15	0.001	4
HKEB	0.01	4
ICAM-1	0.001	4
STx1	0.1	4
SaPVL	1	4
IL-16	0.1	4
IL-13	0.01	4
IL-12	0.001	4
HGF	0.01	4
SIRP-alpha	0.1	4
SaHla	0.25	4
Siglec-10	0.1	4
HCC-4	1	4
Siglec-11	0.001	4
IL-17A	0.0125	4
HSV_60_LyoVec	0.1	4
SaHla	0.025	4
HBV_SAg	0.002	4
IFN-gamma	0.1	4
IL-10	0.1	4
IFN-alpha-A	0.1	4
Stabilin-2	0.1	4
SDF-1-beta	0.001	4
IL-2	0.1	4
MSP	0.001	4
MMR	0.1	4
MIS	0.01	4
MIP-3b	0.1	4
MIP-3a	0.1	4
MIP-1a	0.001	4
MIG	0.1	4
MIF	0.1	4
MIA	0.1	4
Pam3CSK4	0.1	4
Placental-Lactogen	0.01	4
MD-2	0.1	4
MD-2	0.001	4
MD-1	0.1	4
PmTx	0.005	4
MCP-4-	0.001	4
Poly_IC_HMW	0.001	4
MCP-1	0.01	4
MCP-1	0.001	4
MAG	0.1	4
MAG	0.01	4
M-CSF	0.1	4
M-CSF	0.001	4
Lymphotoxin-a2	0.01	4
Lymphotoxin-a2	0.001	4
MSP	0.1	4
Midkine	0.001	4
PTx	0.05	4
PDGF-DD	0.01	4
PARC	0.1	4
PARC	0.01	4
PAI-1	0.1	4
PDGF-AA	0.1	4
OX40	0.1	4
OX40	0.01	4
PDGF-BB	0.01	4
PDGF-C	0.001	4
OPG	0.1	4
Noggin	0.01	4
PDGF-DD	0.001	4
PGn_Ecndi_ultra_pure	0.001	4
NAP-2	0.01	4
PGn_Ecndi_ultra_pure	0.01	4
Neurturin	0.001	4
Netrin-4	0.1	4
Netrin-1	0.001	4
Nectin-2	0.1	4
PGn_Ecndi_ultra_pure	0.1	4
PGn_Sandi_ultra_pure	0.01	4
NT-4	0.001	4
PLGF-4	0.001	4
NKG5	0.1	4
PLGF-4	0.1	4
Lymphotactin	0.001	4
Leptin-sR	0.1	4
Leptin-sR	0.001	4
IL-3	0.001	4
Relaxin-2	0.01	4
Resistin	0.001	4
IL-37a	0.01	4
IL-35	0.1	4
IL-34	0.001	4
IL-33	1	4
Ret	0.01	4
Ret	0.1	4
IL-31	0.1	4
SAP	0.001	4
SAP	0.01	4
IL-29	0.01	4
IL-5	0.1	4
IL-28A	0.01	4
IL-26	0.1	4
IL-26	0.001	4
IL-24	0.01	4
SCF-R	0.01	4
SCGF-alpha	0.001	4
IL-22	0.1	4
IL-21	0.01	4
IL-20	0.1	4
SDF-1	0.1	4
IL-2-sR-gamma	0.001	4
IL-5	0.01	4
IL-6	0.1	4
Poly_dA_dT_LyoVec	0.001	4
Kremen-2	0.001	4
Poly_dA_dT_LyoVec	0.01	4
L_Kynurenine	0.001	4
LPS_EK	0.1	4
LPS_EK	0.01	4
LKN-1	0.1	4
LIGHT	0.001	4
LIF	0.01	4
LDLR	0.1	4
LDLR	0.001	4
LBP	0.01	4
L18_mdP	0.001	4
Kininostatin	0.001	4
Relaxin-1	0.01	4
Irisin	0.1	4
Irisin	0.001	4
Insulin-Pro	0.01	4
Indian-Hedgehog	0.1	4
ITE	0.1	4
IP-10	0.01	4
INSR	0.001	4
RSPO-4	0.001	4
IL-8	0.001	4
IL-7	0.1	4
IL-7	0.001	4
IP-10	0.001	4
PD-ECGF	0.1	4
Galectin-7	0.001	4
Wnt-2B	0.01	4
CLC	0.1	4
CLC	0.001	4
CGB	0.01	4
CGB	0.001	4
CEACAM-1	0.1	4
CEACAM-1	0.001	4
Wnt-16	0.1	4
CD70	0.1	4
CD58	0.01	4
CD58	0.001	4
CD55	0.01	4
CD40-Ligand	0.01	4
CD40-Ligand	0.001	4
Wnt-2B	0.1	4
COCO	0.001	4
Wnt-3a	0.001	4
CD30-Ligand	0.1	4
CD28	0.01	4
CD28	0.001	4
CD155	0.1	4
CD155	0.001	4
CD-48	0.1	4
CD-48	0.01	4
CD-48	0.001	4
Wnt-5a	0.1	4
CCL21	0.1	4
Wnt-7a	0.01	4
Wnt-7a	0.1	4
Wnt-11	0.1	4
Wnt-11	0.001	4
CCL-4	0.001	4
Cripto-1	0.01	4
E-Selectin	0.1	4
Tpo	0.1	4
Urokinase-R	0.01	4
DLL-4	0.1	4
DLL-4	0.01	4
DLL-4	0.001	4
DKK-4	0.01	4
DKK-4	0.001	4
DKK-1	0.001	4
DEFB-3	0.1	4
VCAM-1	0.1	4
CsAT	0.005	4
Cryptic	0.001	4
VEGF-165	0.01	4
CREG	0.01	4
CpETx	0.01	4
Complement C2	0.1	4
Complement C2	0.001	4
Candidalysin	0.025	4
CXCL16	0.1	4
CXC-X3	0.01	4
VEGFC	0.1	4
VcZOTx	0.001	4
VcZOTx	0.01	4
CTLA-4	0.1	4
CTLA-4	0.01	4
CTAK	1	4
WIF-1	0.001	4
YeInvasin	0.001	4
YeInvasin	0.01	4
EDA	0.1	4
Activin-C	0.05	4
B7-2	0.001	4
B-ECGF	0.001	4
Angiopoietin-4	0.01	4
sFRP-2	0.01	4
Angiopoietin-1	0.1	4
Angiopoietin-1	0.001	4
Angiogenin	0.01	4
sFRP-3	0.001	4
Amphiregulin	0.01	4
Amphiregulin	0.001	4
sFRP-3	0.1	4
Activin-RIIB	0.1	4
Activin-RIIA	0.001	4
Activin-B	0.1	4
murabutide	0.001	4
ssRNA40	0.01	4
Activin-A	0.001	4
ssRNA40	0.1	4
APRIL	0.1	4
6Ckine	0.1	4
6Ckine	0.01	4
6Ckine	0.001	4
5ppp_dsRNA	0.1	4
5ppp_dsRNA	0.01	4
23_cGAMP	0.1	4
22_cGAMP	0.1	4
tri_daP	0.001	4
22_cGAMP	0.001	4
B7-2	0.01	4
B7-H1	0.001	4
YkHSETx	0.005	4
BMP-8	0.1	4
CAP-37	0.01	4
YkHSETx	0.05	4
C1s	0.1	4
C1s	0.001	4
Zymosan	0.01	4
Zymosan	0.1	4
BcETx	0.05	4
BaPALF	0.5	4
BaLF	0.05	4
BaLF	0.005	4
BaEF	0.5	4
BTN-2A1	0.001	4
BMP-9	0.1	4
BMP-8	0.001	4
B7-H2	0.001	4
BMP-6	0.1	4
iE_daP	0.1	4
BMP-5	0.1	4
BMP-5	0.001	4
BMP-4	0.001	4
BMP-2	0.1	4
BMP-2	0.01	4
m_triLYS	0.001	4
BDNF	0.1	4
BDNF	0.01	4
B7-H7	0.1	4
B7-H3	0.1	4
mdP	0.1	4
EDA	0.01	4
Candidalysin	2.5	4
Siglec-9	0.1	4
Stabilin-2	0.001	4
FGF-3	0.01	4
FGF-23	0.1	4
GASP-2	0.001	4
FGF-23	0.01	4
Sonic-Hedgehog	0.1	4
FGF-22	0.1	4
GCP-2	0.1	4
FGF-20	0.01	4
TLR-4	0.001	4
GDF-1	0.01	4
Soggy-1	0.1	4
FGF-18	0.001	4
TNF-alpha	0.1	4
GDF-11	0.01	4
FGF-16	0.1	4
GDF-11	0.1	4
TNF-beta	0.1	4
TRAIL	0.001	4
Siglec-9	0.01	4
GDF-9	0.1	4
GDNF	0.001	4
FGF-3	0.1	4
TGF-alpha	0.01	4
Siglec-8	0.1	4
FGF-4	0.1	4
Factor-H	0.001	4
Factor-D	0.1	4
TAFA-4	0.1	4
TARC	0.001	4
TARC	0.1	4
Fas-Ligand	0.01	4
FLRG	0.1	4
TCdiffA	0.1	4
TAFA-3	0.001	4
TAFA-2	0.1	4
FICZ	0.001	4
FcGammaRIIIB	0.001	4
FGF-9	0.1	4
FGF-9	0.001	4
TAFA-2	0.01	4
FGF-8b	0.01	4
Follistatin	0.1	4
TGF-B2	0.01	4
PDGF-AA	0.001	4
Stabilin-2	0.01	4
FGF-5	0.001	4
TRAIL	0.1	4
Factor-X	0.001	4
TSG-14	0.1	4
Eotaxin-3-aa24-94	0.1	4
Eotaxin	0.001	4
ENA-78	0.001	4
Endoglin	0.001	4
ENA-78	0.01	4
Siglec-6	0.001	4
Endocan	0.1	4
Endocan	0.001	4
GRO-alpha	0.01	4
GRO-gamma	0.01	4
Siglec-8	0.001	4
ESAT6	0.005	4
TWSG1	0.001	4
ESAT6	0.5	4
EcLTxIIb	0.05	4
EcLTxIIb	0.5	4
Galectin-1	0.001	4
TWEAK	0.01	4
Eotaxin-3-aa27-94	0.001	4
Siglec-5	0.1	4
TeNT	0.025	4
Epo	0.1	4
EG-VEGF	0.01	4
Galectin-4	0.001	4
TSH-Beta	0.001	4
Galectin-3	0.01	4
Siglec-7	0.1	4
Eotaxin-3-aa27-94	0.01	4
GH	0.01	4
GITRL	0.01	4
PDGF-AA	0.01	3
gp130	0.001	3
TAFA-4	0.001	3
gp130	0.1	3
STx2	0.1	3
PVR	0.1	3
PaExtA	1	3
Siglec-15	0.001	3
PTx	0.5	3
Siglec-2	0.01	3
TAFA-1	0.1	3
m_tridaP	0.1	3
PDGF-AB	0.001	3
Siglec-14	0.001	3
Siglec-10	0.01	3
PF-4	0.01	3
sFRP-2	0.1	3
Siglec-1	0.1	3
sFRP-4	0.001	3
c_di_AMP	0.01	3
murabutide	0.1	3
sFRP-5	0.001	3
murabutide	0.01	3
Siglec-7	0.01	3
PGn_Sandi_ultra_pure	0.1	3
sFRP-5	0.1	3
Siglec-7	0.001	3
PDGF-C	0.01	3
Siglec-6	0.01	3
Siglec-11	0.01	3
SaPVL	0.1	3
m_tridaP	0.001	3
m_triLYS	0.1	3
PDGF-AB	0.1	3
TAFA-1	0.001	3
Resistin	0.1	3
XCL-2	0.1	3
TAFA-5	0.01	3
Vitronectin	0.01	3
TWEAK	0.1	3
TWEAK	0.001	3
RSPO-1	0.001	3
VcZOTx	0.1	3
TSH-Beta	0.01	3
Vitronectin	0.001	3
WIF-1	0.01	3
TAFA-5	0.1	3
RANTES	0.15	3
Wnt-10B	0.1	3
SCGF-alpha	0.1	3
Wnt-11	0.01	3
Pustulan	0.01	3
SDF-1	0.001	3
VEGFC	0.01	3
Siglec-2	0.1	3
VEGF-D	0.01	3
SCF-R	0.001	3
SCF	0.01	3
SCF	0.001	3
RSPO-4	0.01	3
VCAM-1	0.01	3
VCAM-1	0.001	3
TWSG1	0.01	3
TWSG1	0.1	3
Urokinase-R	0.1	3
Relaxin-2	0.001	3
TeNT	0.0025	3
Relaxin-2	0.1	3
TrkC	0.1	3
Resistin	0.01	3
Pustulan	0.001	3
TRAIL	0.01	3
TNF-beta	0.01	3
Wnt-5b	0.001	3
cAIMP_CL592	0.1	3
c12_iE_daP	0.001	3
TCdiffB	0.025	3
Zymosan	0.001	3
TCdiffB	0.25	3
YkHSETx	0.5	3
Placental-Lactogen	0.1	3
TECK	0.001	3
TECK	0.01	3
TECK	0.1	3
Poly_IC_HMW	0.1	3
TeNT	0.25	3
SOST	0.1	3
Wnt-5b	0.01	3
TGF-B3	0.01	3
TNF-beta	0.001	3
Wnt-5a	0.01	3
Poly_IC_LMW	0.001	3
Poly_IC_LMW	0.1	3
TGF-alpha	0.001	3
Poly_dA_dT	0.001	3
Wnt-4	0.001	3
Wnt-3a	0.1	3
TL-1A	0.01	3
SIRP-alpha	0.01	3
TLR-4	0.01	3
TLR-4	0.1	3
SDF-1-beta	0.01	3
Pref-1	0.01	3
Wnt-16	0.01	3
17C	0.001	3
IL-23	0.01	3
PDGF	0.1	3
Ecalectin	0.001	3
E-Selectin	0.01	3
EDA	0.001	3
EDA-A2	0.001	3
EG-VEGF	0.1	3
ENA-78	0.1	3
EcLTxIIb	0.005	3
Endoglin	0.1	3
Draxin	0.001	3
Eotaxin	0.1	3
Eotaxin-3-aa24-94	0.001	3
Eotaxin-3-aa27-94	0.1	3
Epo	0.001	3
Epo	0.01	3
F-Spondin	0.001	3
E-Selectin	0.001	3
DengueNS1	0.0675	3
FABP-2	0.1	3
Complement C2	0.01	3
CV-2	0.01	3
CV-2	0.1	3
CXC-X3	0.001	3
Candidalysin	0.25	3
CdBTx	0.2	3
Chemerin	0.001	3
CpETx	0.1	3
DengueNS1	0.00675	3
Cripto-1	0.001	3
CsAT	0.05	3
DEFB-3	0.001	3
DEFB-3	0.01	3
DMC	0.01	3
DTx	0.1	3
F-Spondin	0.1	3
FAP	0.1	3
CTLA-4	0.001	3
FLA_ST	0.01	3
FGF-8b	0.1	3
FGF-8f	0.01	3
FGF-basic146	0.001	3
FGF-basic146	0.01	3
FICZ	0.01	3
FLA_ST	0.001	3
FLA_ST	0.1	3
FGF-7	0.01	3
FLRG	0.01	3
FSH-beta	0.001	3
FSL_1	0.01	3
FSL_1	0.1	3
Factor-D	0.001	3
Factor-X	0.01	3
FGF-7	0.1	3
FGF-6	0.1	3
FGF-10	0.1	3
FGF-18	0.1	3
FGF-12	0.1	3
FGF-16	0.001	3
FGF-16	0.01	3
FGF-17	0.001	3
FGF-17	0.1	3
FGF-18	0.01	3
FGF-19	1	3
FGF-6	0.001	3
FGF-20	0.001	3
FGF-21	0.001	3
FGF-21	0.01	3
FGF-21	0.1	3
FGF-3	0.001	3
FGF-4	0.01	3
CV-2	0.001	3
CTAK	0.1	3
Fas-Ligand	0.001	3
BMP-6	0.001	3
B7-H2	0.1	3
B7-H3	0.001	3
B7-H7	0.01	3
BAFF	0.001	3
BDNF	0.001	3
BMP-10	0.01	3
BMP-6	0.01	3
B7-2	0.1	3
BMP-7	0.001	3
BMP-7	0.1	3
BMP-9	0.01	3
BaPA	0.0116825	3
BaPA	1.16825	3
BaPALF	0.005	3
B7-H2	0.01	3
B-ECGF	0.1	3
BcETx	0.5	3
Activin-RIIA	0.01	3
22_cGAMP	0.01	3
ASP	0.1	3
Activin-AB	0.01	3
Activin-AB	0.1	3
Activin-B	0.01	3
Activin-C	0.0005	3
Activin-RIIA	0.1	3
Angiopoietin-4	0.1	3
Adiponectin	0.001	3
Adiponectin	0.01	3
Angiogenin	0.001	3
Angiopoietin-1	0.01	3
Angiopoietin-2	0.01	3
Angiopoietin-2	0.1	3
BaPALF	0.05	3
Betacellulin	0.1	3
CTAK	0.01	3
CD84	0.1	3
CD31	0.1	3
CD4	0.001	3
CD4	0.01	3
CD70	0.001	3
CD84	0.001	3
CD84	0.01	3
CNTF	0.001	3
CD28	0.1	3
CNTF	0.01	3
COCO	0.1	3
CRP	0.001	3
CRP	0.01	3
CT-1	0.001	3
CT-1	0.1	3
CD31	0.01	3
CCL4L1	0.1	3
C1R	0.01	3
CCL-4	0.01	3
C1R	0.1	3
C1s	0.01	3
C3a	0.01	3
CAP-37	0.001	3
CCL-1	0.001	3
CCL-1	0.01	3
CCL14a	0.001	3
CCL4L1	0.01	3
CCL14a	0.01	3
CCL14a	0.1	3
CCL21	0.01	3
CCL28	0.001	3
CCL28	0.1	3
CCL4L1	0.001	3
Fas	0.1	3
Fas-Ligand	0.1	3
PBEF	0.01	3
LIF	0.001	3
Kremen-2	0.01	3
L18_mdP	0.01	3
LBP	0.001	3
LBP	0.1	3
LDLR	0.01	3
LHB	0.1	3
LIF	0.1	3
Insulin-Pro	0.1	3
LIGHT	0.01	3
LKN-1	1	3
LTa1b2	0.1	3
Layilin	0.01	3
Lefty-long	0.001	3
Lefty-long	0.01	3
Jagged-1	0.1	3
Indian-Hedgehog	0.01	3
Lymphotactin	0.01	3
IL-5	0.001	3
IL-32-gamma	0.1	3
IL-34	0.1	3
IL-37b	0.001	3
IL-37b	0.01	3
IL-4	0.01	3
IL-4	0.1	3
IL-6	0.01	3
ITE	0.01	3
IL-6-R	0.01	3
IL-7	0.01	3
IL-8	0.01	3
IL-9-R	0.1	3
INHA	0.001	3
INSR	0.01	3
Lefty-long	0.1	3
Lymphotactin	0.1	3
IL-31	0.01	3
ODN2006	0.001	3
Nectin-2	0.01	3
Neurturin	0.01	3
Nigericin	0.001	3
Nigericin	0.01	3
Nigericin	0.1	3
Nodal	0.1	3
OSM	0.001	3
NRG-1-b1	0.01	3
OSM	0.01	3
OSM	0.1	3
Osteopontin	0.001	3
Osteopontin	0.01	3
Osteopontin	0.1	3
PAI-1	0.001	3
Nectin-2	0.001	3
NRG-1-b1	0.001	3
MCP-2	0.001	3
MIA	0.01	3
MCP-2	0.01	3
MCP-2	0.1	3
MCP-4-	0.01	3
MD-1	0.001	3
MDC	0.01	3
MDC	0.1	3
MIP-1a	0.01	3
NGF-beta	0.001	3
MIP-3a	0.001	3
MIP-3a	0.01	3
MMR	0.01	3
Matrilin-2	0.1	3
Midkine	0.01	3
NGF-R	0.1	3
IL-32-gamma	0.001	3
IL-3	0.01	3
FcGammaRIIA	0.001	3
Galectin-4	0.1	3
GM-CSF	0.01	3
GM-CSF	0.1	3
GRO-B	0.1	3
GRO-alpha	0.001	3
Galectin-1	0.1	3
Galectin-3	0.1	3
Galectin-7	0.01	3
GFBP-3	0.01	3
Galectin-8	0.001	3
Galectin-8	0.01	3
Galectin-8	0.1	3
Glypican-5	0.001	3
HB-EGF	0.001	3
HB-EGF	0.01	3
GH	0.001	3
GFBP-3	0.001	3
HCC-4	0.1	3
Fractalkine	0.1	3
FcGammaRIIA	0.01	3
FcGammaRIIIB	0.01	3
FcGammaRIIIB	0.1	3
Flt-3-L	0.001	3
Flt-3-L	0.1	3
Fractalkine	0.001	3
G-CSF-R	0.001	3
GDNF	0.1	3
G-CSF-R	0.01	3
GCP-2	0.01	3
GDF-1	0.1	3
GDF-15	0.1	3
GDF-8	0.01	3
GDNF	0.01	3
HB-EGF	0.1	3
HGF	0.001	3
IL-29	0.001	3
IL-20	0.01	3
IL-17F	0.1	3
IL-19	0.1	3
IL-19	1	3
IL-2	0.001	3
IL-2-sR-gamma	0.01	3
IL-20	0.001	3
IL-21	0.001	3
IL-17E	0.01	3
IL-22	0.001	3
17C	0.1	3
IL-23	0.1	3
IL-28A	0.001	3
IL-28A	0.1	3
IL-28B	0.1	3
IL-17E	0.1	3
IL-17A	0.00125	3
HKEB	0.1	3
IFN-alpha-A	0.001	3
HKLM	0.1	3
HSV_60_Naked	0.1	3
HVEM	0.001	3
HVEM	0.01	3
I-TAC	0.001	3
ICAM-1	0.01	3
IFN-gamma	0.001	3
IL-17	0.1	3
IFN-gamma	0.01	3
IFNB-1	0.01	3
IL-1-Ra	0.01	3
IL-10	0.001	3
IL-12p40	0.001	3
IL-15	0.01	3
tri_daP	0.1	3

### Sheet: Final_drugs_binary_predictions
drug	Group_id	AUC
TCdiffA 0.01	0	0.882187
TCdiffA 0.1	0	0.994111
TCdiffB 0.25	0	0.986703
CsAT 0.005	1	1
SaHla 0.25	1	0.972222
TCdiffA 1.0	1	1
DTx 0.1	2	0.974495
Nigericin 0.1	3	0.90342
TNF-alpha 0.01	4	0.893462
TNF-alpha 0.1	4	0.834365
IL-1-alpha 0.001	4	0.880859
IFN-alpha-A 0.001	5	0.726329
IFNB-1 0.001	5	0.820389
YkHSETx 0.5	5	0.7842
