## Supplementary_Table3 for "A Highly-Efficient, Scalable Pipeline for Fixed Feature Extraction from Large-Scale High-Content Imaging Screens"

### Sheet: Channel legend
Feature channel name	Antibody target	Cell target	Excitation [nm]	Emission [nm]
ch1	Concanavalin A	ER	488	500-550
ch2	WGA and Phalloidin	AGP	561	570-630
ch3	MitoTracker	Mitochondria	640	650-760
ch4	Hoechst	Nuclei	375	435-480
ch5	SYTO14	Cytoplasmic RNA	488	570-630

### Sheet: Y-39983 HCl0.2
features	coefficient_Plate1	coefficient_Plate2	coefficient_Plate3	coefficient_Plate4	coefficient_Plate5	sum_of_coefficients	total_counts
Eccentricity_shapech4	-0.834473	-0.853059	-0.930217	-0.933068	-0.873081	4.4239	5
Zernike_ch4_7	-0.753061	-0.78571	-0.823677	-0.828687	-0.77924	3.97037	5
Zernike_ch2_1	-0.777483	-0.754706	-0.757061	-0.798861	-0.753972	3.84208	5
Granularity_ch3_12_Conc6	-0.707687	-0.735687	-0.665152	-0.723859	-0.635497	3.46788	5
FormFactor_shapech4	0.586366	0.59912	0.620227	0.641469	0.597141	3.04432	5
MitoStdAspectRatio	-0.64517	-0.660489	-0.521182	-0.608079	-0.513485	2.9484	5
FormFactor_shapech3	-0.647264	-0.624685	-0.590101	-0.529488	-0.556268	2.9478	5
Zernike_ch1_8	-0.54002	-0.560279	-0.521096	-0.579448	-0.568351	2.76919	5
MassDisplacement_intensitych1	-0.52727	-0.535912	-0.510206	-0.504268	-0.515807	2.59346	5
Zernike_ch5_15	-0.406466	-0.478612	-0.442074	-0.489488	-0.509323	2.32596	5
Concent_Radial_intensity_1_4_ch5	0.370442	0.504043	0.452951	0.42997	0.523678	2.28108	5
Correlation_ch1_ch5	0.408497	0.426815	0.456066	0.456013	0.483426	2.23082	5
Zernike_ch1_10	0.447319	0.427026	0.42391	0.41853	0.460591	2.17738	5
Variance_Texturech2	0.297388	0.406615	0.423052	0.431907	0.54847	2.10743	5
Std_intensityEdge_ch3	-0.426775	-0.44551	-0.407335	-0.413525	-0.409949	2.10309	5
Zernike_ch4_16	-0.433398	-0.385295	-0.463673	-0.427584	-0.380333	2.09028	5
Perimeter_shapech3	0.461221	0.434075	0.403076	0.38189	0.4057	2.08596	5
Zernike_ch1_11	-0.399191	-0.431473	-0.326341	-0.46134	-0.366706	1.98505	5
FormFactor_shapech2	-0.332297	-0.433703	-0.342889	-0.33335	-0.509271	1.95151	5
Zernike_ch2_21	0.362015	0.394918	0.356608	0.374007	0.415921	1.90347	5
Correlation_Overlap_ch1_ch5	0.410927	0.400328	0.323777	0.368799	0.399075	1.90291	5
Concent_Radial_intensity_2_7_ch4	-0.416414	-0.446635	-0.339258	-0.374164	-0.326108	1.90258	5
Concent_Radial_intensity_1_6_ch5	0.331895	0.402114	0.388631	0.368915	0.402736	1.89429	5
Eccentricity_shapech1	-0.354073	-0.405111	-0.328283	-0.36454	-0.436307	1.88831	5
Texture_dist_3angle1.05ch4	0.379453	0.411607	0.361177	0.378256	0.349631	1.88012	5
Variance_Texturech5	0.305561	0.344172	0.400965	0.403985	0.42434	1.87902	5
TextDissimilarity_dist_1angle1.05ch3	0.405289	0.386954	0.379085	0.334049	0.335401	1.84078	5
Concent_Radial_intensity_1_7_ch1	0.408903	0.393658	0.380681	0.381338	0.241294	1.80587	5
Zernike_ch4_8	-0.347339	-0.35525	-0.371344	-0.378069	-0.336381	1.78838	5
MinRadius_shapech1	-0.370269	-0.352846	-0.351804	-0.358332	-0.353111	1.78636	5
Concent_Radial_intensity_2_5_ch4	0.303202	0.440718	0.283614	0.371606	0.384847	1.78399	5
MaxRadius_shapech2	-0.369707	-0.305615	-0.391468	-0.426298	-0.29026	1.78335	5
MinRadius_shapech2	-0.345217	-0.30504	-0.369065	-0.388556	-0.331939	1.73982	5
MassDisplacement_intensitych4	-0.390381	-0.358635	-0.285992	-0.382212	-0.226219	1.64344	5
Integrated_intensityEdge_ch2	0.310146	0.358832	0.277202	0.329146	0.341365	1.61669	5
Solidity_shapech5	-0.303834	-0.369511	-0.315852	-0.260936	-0.35444	1.60457	5
Integrated_intensityEdge_ch3	0.339691	0.313255	0.303441	0.269174	0.315575	1.54114	5
TextContrast_dist_2angle0.0ch5	0.290829	0.318592	0.297546	0.26417	0.34395	1.51509	5
Zernike_ch5_5	0.255563	0.293232	0.281108	0.273311	0.334175	1.43739	5
Zernike_ch4_18	-0.276242	-0.286272	-0.302567	-0.293971	-0.242289	1.40134	5
TextCorrelation_dist_2angle2.09ch3	-0.35049	-0.284401	-0.257246	-0.264513	-0.242044	1.39869	5
Variance_Texturech3	0.282572	0.287251	0.286047	0.299449	0.241119	1.39644	5
MitoVolumeSkel	-0.272769	-0.249641	-0.290294	-0.298835	-0.281017	1.39256	5
Zernike_ch2_15	-0.245524	-0.244293	-0.281294	-0.267052	-0.245916	1.28408	5
Granularity_ch4_11_Conc1	-0.230518	-0.262381	-0.236671	-0.254278	-0.255032	1.23888	5
Concent_Radial_intensity_1_2_ch3	0.262203	0.25416	0.222453	0.229438	0.266039	1.23429	5
Correlation_Overlap_ch4_ch5	0.304427	0.301054	0	0.343682	0.295316	1.24448	4
Std_intensityEdge_ch5	0	-0.286118	-0.272673	-0.294375	-0.27523	1.1284	4
Zernike_ch4_4	-0.257228	0	-0.305565	-0.261583	-0.238106	1.06248	4
Zernike_ch5_24	-0.227101	0	-0.254122	-0.287186	-0.26069	1.0291	4
TextDissimilarity_dist_2angle3.14ch2	0	0.267344	0.259807	0	0.378521	0.905672	3
MassDisplacement_intensitych3	-0.278826	-0.284664	-0.328037	0	0	0.891527	3
TextDissimilarity_dist_4angle1.05ch2	0	0.294562	0.234594	0	0.337249	0.866406	3
MassDisplacement_intensitych2	-0.229782	0	-0.30842	-0.222888	0	0.761091	3
Zernike_ch1_23	0	-0.24451	0	-0.28551	-0.230555	0.760574	3
Concent_Radial_intensity_1_3_ch5	0	0.261766	0	0	0.320158	0.581925	2
Concent_Radial_intensity_2_3_ch4	0.23385	0.27364	0	0	0	0.50749	2
MitoCount	0	0	-0.244926	0	-0.242887	0.487813	2
Eccentricity_shapech3	-0.22676	0	0	0	-0.257396	0.484157	2
TextDissimilarity_dist_4angle2.09ch5	0.238854	0	0	0.241356	0	0.48021	2
Integrated_intensityEdge_ch5	0.227331	0	0	0	0.237974	0.465306	2
Zernike_ch4_10	-0.229811	0	0	-0.218841	0	0.448651	2
MitoMeanAspectRatio	0	-0.252189	0	0	0	0.252189	1
TextDissimilarity_dist_2angle1.05ch5	0	0.25128	0	0	0	0.25128	1
Granularity_ch4_6	0	0	0	0	-0.244785	0.244785	1
Granularity_ch1_14_Conc5	0	0	-0.244252	0	0	0.244252	1
Correlation_Slope_ch4_ch3	0	0	0	0	0.237318	0.237318	1
Zernike_ch3_19	0.233341	0	0	0	0	0.233341	1
Zernike_ch1_9	0	-0.232022	0	0	0	0.232022	1
Min_intensity_ch3	0	0	0	-0.225731	0	0.225731	1
SNR_intensitych3	0	0	-0.215053	0	0	0.215053	1

### Sheet: Y-39983 HCl1.0
features	coefficient_Plate1	coefficient_Plate2	coefficient_Plate3	coefficient_Plate4	coefficient_Plate5	sum_of_coefficients	total_counts
MaxRadius_shapech1	-1.19948	-1.26231	-1.21002	-1.22847	-1.20302	6.10329	5
Concent_Radial_intensity_1_5_ch3	1.09621	1.07165	1.07938	1.08265	1.11738	5.44727	5

### Sheet: CP21R7 (CP21)0.2
features	coefficient_Plate1	coefficient_Plate2	coefficient_Plate3	coefficient_Plate4	coefficient_Plate5	sum_of_coefficients	total_counts
Concent_Radial_intensity_2_3_ch4	1.11679	1.08159	1.05431	1.12713	1.13214	5.51196	5
MitoVolumeSkel	-1.0033	-1.00244	-1.05307	-0.98831	-0.996012	5.04313	5
Eccentricity_shapech4	-0.893066	-0.928236	-0.959019	-0.981675	-1.02101	4.783	5
MassDisplacement_intensitych1	-0.915191	-0.904583	-0.947413	-0.910315	-0.890505	4.56801	5
Zernike_ch4_7	-0.795775	-0.828165	-0.834333	-0.834155	-0.867772	4.1602	5
Zernike_ch1_10	0.786395	0.738648	0.739676	0.7519	0.798488	3.81511	5
Texture_dist_3angle1.05ch4	0.69607	0.744097	0.703874	0.741228	0.760545	3.64581	5
Concent_Radial_intensity_1_3_ch3	0.621981	0.683021	0.60478	0.594651	0.623626	3.12806	5
MinRadius_shapech1	-0.649897	-0.567888	-0.584888	-0.633255	-0.614458	3.05039	5
Solidity_shapech4	-0.592612	-0.522797	-0.615243	-0.66254	-0.593728	2.98692	5
MitoMeanEndPoints	-0.70225	-0.623048	-0.646169	-0.495368	-0.503435	2.97027	5
Std_intensityEdge_ch3	-0.543183	-0.580873	-0.637381	-0.577281	-0.588991	2.92771	5
Correlation_Slope_ch4_ch1	0.555813	0.639759	0.559621	0.502333	0.571023	2.82855	5
Zernike_ch2_1	-0.502359	-0.604188	-0.549688	-0.545071	-0.53775	2.73906	5
Correlation_Slope_ch4_ch3	0.529878	0.604291	0.536063	0.565374	0.47904	2.71465	5
Correlation_Overlap_ch4_ch5	0.59365	0.497498	0.548643	0.576879	0.487763	2.70443	5
Correlation_Slope_ch5_ch3	0.470345	0.581424	0.569963	0.551532	0.518808	2.69207	5
TextCorrelation_dist_4angle1.05ch4	-0.463456	-0.466405	-0.503905	-0.525286	-0.526276	2.48533	5
Granularity_ch4_11_Conc1	-0.497433	-0.471426	-0.489621	-0.500149	-0.491629	2.45026	5
MitoMeanBranch	-0.575024	-0.62015	-0.593583	-0.50392	0	2.29268	4
TextCorrelation_dist_2angle0.0ch2	-0.529466	-0.531439	-0.483597	0	-0.561518	2.10602	4
MinRadius_shapech2	-0.498607	-0.544902	0	-0.526269	-0.514359	2.08414	4
TextCorrelation_dist_1angle1.05ch2	-0.566446	-0.474616	-0.490875	0	-0.497176	2.02911	4
Concent_Radial_intensity_1_6_ch5	0	0.528146	0.533639	0.44889	0.477265	1.98794	4
Concent_Radial_intensity_1_7_ch1	0.519247	0	0.498663	0.453466	0.51361	1.98499	4
MitoStdAspectRatio	0	-0.553759	-0.581949	-0.530031	0	1.66574	3
Integrated_intensityEdge_ch2	0.556048	0	0.53124	0	0.512766	1.60005	3
distance	-0.561312	0	-0.470307	-0.479089	0	1.51071	3
TextDissimilarity_dist_4angle1.05ch2	0.505285	0	0	0.478286	0	0.983572	2
Granularity_ch3_12_Conc6	0	-0.458732	-0.456832	0	0	0.915563	2
Zernike_ch2_21	0	0	0	0.45009	0.450047	0.900137	2
Concent_Radial_intensity_1_4_ch5	0	0.555472	0	0	0	0.555472	1
Std_intensityEdge_ch1	0	-0.503704	0	0	0	0.503704	1
Correlation_ch4_ch3	0	0	0	0	0.477121	0.477121	1

### Sheet: CP21R7 (CP21)1.0
features	coefficient_Plate1	coefficient_Plate2	coefficient_Plate3	coefficient_Plate4	coefficient_Plate5	sum_of_coefficients	total_counts
MinRadius_shapech1	-0.880682	-0.893541	-0.845018	-0.885876	-0.888737	4.39385	5
Correlation_Overlap_ch1_ch3	0.853919	0.873022	0.825784	0.830871	0.794021	4.17762	5
Zernike_ch1_10	0.820987	0.784897	0.830452	0.745352	0.829877	4.01157	5
Zernike_ch4_21	-0.717677	-0.734877	-0.74356	-0.652253	-0.731656	3.58002	5
Zernike_ch2_1	-0.670016	-0.717358	-0.707407	-0.678712	-0.688465	3.46196	5
Concent_Radial_intensity_1_3_ch3	0.667339	0.657928	0.705151	0.664179	0.64782	3.34242	5
MitoVolumeSkel	-0.67437	-0.716943	-0.696426	-0.645507	-0.589012	3.32226	5
Correlation_Slope_ch4_ch3	0.659576	0.68976	0.679473	0.620966	0.644636	3.29441	5
FormFactor_shapech3	-0.709106	-0.649795	-0.69294	-0.580554	-0.641921	3.27432	5
Correlation_Overlap_ch1_ch5	0.614037	0.69634	0.606378	0.640001	0.686974	3.24373	5
MassDisplacement_intensitych1	-0.648082	-0.603235	-0.636471	-0.612353	-0.564912	3.06505	5
Concent_Radial_intensity_1_7_ch1	0.651123	0.579242	0.568405	0.599876	0.607544	3.00619	5
Zernike_ch4_10	0.588508	0.618386	0.602939	0.593846	0.593666	2.99735	5
Correlation_ch4_ch3	0	0.582986	0.620405	0.697944	0.650793	2.55213	4
Solidity_shapech4	-0.619623	-0.594473	0	0	-0.548237	1.76233	3
Zernike_ch4_9	0	0.596308	0	0.574829	0.580448	1.75159	3
MitoStdAspectRatio	0	-0.575197	-0.552609	-0.584895	0	1.7127	3
Concent_Radial_intensity_1_5_ch5	0	0.565179	0	0	0	0.565179	1
Variance_Texturech2	0	0	0.538957	0	0	0.538957	1

### Sheet: Pemigatinib (INCB054828)0.2
features	coefficient_Plate1	coefficient_Plate2	coefficient_Plate3	coefficient_Plate4	coefficient_Plate5	sum_of_coefficients	total_counts
Std_intensityEdge_ch1	0.94166	1.02197	1.09375	1.16307	1.10727	5.32772	5
Eccentricity_shapech4	-1.02516	-0.946493	-0.968903	-1.07242	-1.04293	5.0559	5
distance	0.71271	0.854702	0.929616	0.907332	0.901967	4.30633	5
Granularity_ch3_12_Conc6	-0.903786	-0.82374	-0.821014	-0.752587	-0.706199	4.00732	5
Zernike_ch5_15	-0.751755	-0.819146	-0.775496	-0.751649	-0.801179	3.89922	5
Zernike_ch2_1	-0.811707	-0.743556	-0.751434	-0.646638	-0.668158	3.62149	5
Zernike_ch1_8	-0.702294	-0.650339	-0.665823	-0.596477	-0.658018	3.27295	5
FormFactor_shapech3	-0.715716	-0.596564	-0.610838	-0.646641	-0.609445	3.1792	5
MitoStdAspectRatio	-0.571214	-0.70606	-0.752573	-0.511812	-0.49556	3.03722	5
Zernike_ch4_16	-0.624526	-0.592021	-0.638384	-0.600884	-0.486837	2.94265	5
Concent_Radial_intensity_1_2_ch5	-0.562339	-0.619242	-0.620902	-0.521764	-0.557591	2.88184	5
Zernike_ch1_11	-0.479683	-0.669537	-0.50176	-0.594144	-0.627073	2.8722	5
Concent_mean_intensity_4ch4	0.387287	0.579645	0.579404	0.538981	0.580756	2.66607	5
Zernike_ch4_7	-0.581728	-0.430186	-0.501773	-0.557061	-0.524899	2.59565	5
Correlation_Slope_ch5_ch3	-0.637326	-0.479647	-0.531289	-0.509446	-0.430007	2.58771	5
Concent_Radial_intensity_1_7_ch1	0.510634	0.442049	0.513801	0.57184	0.491733	2.53006	5
Zernike_ch2_15	-0.458266	-0.523984	-0.540037	-0.50163	-0.499553	2.52347	5
Variance_Texturech3	0.455196	0.501412	0.469652	0.559112	0.526213	2.51159	5
FormFactor_shapech4	0.498063	0.458908	0.566759	0.517387	0.455754	2.49687	5
MassDisplacement_intensitych3	-0.506166	-0.506074	-0.482741	-0.498054	-0.47406	2.46709	5
Max_intensity_ch1	0.418209	0.461566	0.469434	0.545437	0.525466	2.42011	5
MaxRadius_shapech2	-0.459851	-0.499544	-0.451052	-0.505116	-0.501884	2.41745	5
Zernike_ch1_10	0.473481	0.435584	0.451208	0.474147	0.435806	2.27023	5
Eccentricity_shapech1	-0.441669	-0.392598	-0.457799	-0.408721	-0.453205	2.15399	5
Max_intensity_ch5	0.384474	0.43648	0.393073	0.464431	0.457234	2.13569	5
Zernike_ch4_10	-0.363953	-0.494387	-0.443832	-0.413201	-0.369501	2.08487	5
Concent_Radial_intensity_1_3_ch5	-0.410627	-0.469439	-0.41307	-0.409481	-0.371093	2.07371	5
Zernike_ch5_24	-0.362692	-0.404192	-0.469655	-0.391495	-0.444219	2.07225	5
FormFactor_shapech5	0.302283	0.49823	0.38709	0.386577	0.458638	2.03282	5
Min_intensity_ch3	-0.402422	-0.444783	-0.515607	-0.329257	-0.321108	2.01318	5
TextDissimilarity_dist_1angle1.05ch3	0.423526	0.374934	0.383044	0.431988	0.390638	2.00413	5
Correlation_Slope_ch1_ch3	-0.492932	-0.35979	-0.376804	-0.383211	-0.351309	1.96405	5
Correlation_Overlap_ch1_ch5	0.381022	0.407485	0.41122	0.318838	0.350775	1.86934	5
Zernike_ch4_4	-0.412315	-0.325285	-0.42116	-0.311437	-0.339097	1.80929	5
Zernike_ch1_14	-0.279589	-0.407979	-0.379002	-0.354273	-0.37082	1.79166	5
RNAVolumeMean	-0.378352	-0.376097	-0.29688	-0.361447	-0.378612	1.79139	5
Std_intensityEdge_ch3	-0.450999	-0.374337	-0.292233	-0.347793	-0.303938	1.7693	5
Correlation_ch1_ch5	0.332367	0.197227	0.508181	0.32062	0.389344	1.74774	5
TextEnergy_dist_1angle0.0ch3	0.324531	0.33358	0.30991	0.370415	0.383579	1.72201	5
Solidity_shapech5	-0.335646	-0.354828	-0.328037	-0.383388	-0.314658	1.71656	5
MassDisplacement_intensitych4	-0.361338	-0.479025	-0.31468	-0.249283	-0.291985	1.69631	5
SNR_intensitych1	0.286163	0.258076	0.291232	0.35824	0.370542	1.56425	5
SNR_intensitych2	0.203897	0.301457	0.347497	0.3651	0.334784	1.55274	5
Integrated_intensityEdge_ch5	0.319332	0.206119	0.285207	0.360003	0.361959	1.53262	5
Correlation_Slope_ch4_ch1	-0.23115	-0.298261	-0.311621	-0.327329	-0.35989	1.52825	5
TextCorrelation_dist_2angle2.09ch3	-0.397333	-0.253628	-0.324218	-0.228028	-0.297212	1.50042	5
FormFactor_shapech1	0.225399	0.344802	0.291991	0.327609	0.308568	1.49837	5
Correlation_Mander1_ch5_ch3	0.252817	0.390713	0.214949	0.316051	0.321811	1.49634	5
MaxRadius_shapech3	-0.28549	-0.269107	-0.283153	-0.304059	-0.334033	1.47584	5
TextCorrelation_dist_4angle2.09ch1	-0.322364	-0.256263	-0.224893	-0.32891	-0.323542	1.45597	5
Correlation_RWC2_ch1_ch5	0.239021	0.273814	0.205912	0.303903	0.386579	1.40923	5
TextCorrelation_dist_4angle3.14ch5	-0.226163	-0.165946	-0.368292	-0.334146	-0.307507	1.40205	5
Std_intensity_ch5	0.227367	0.292987	0.262623	0.309399	0.304286	1.39666	5
Zernike_ch3_9	0.22818	0.281485	0.28365	0.294785	0.271782	1.35988	5
Std_intensityEdge_ch5	0.200598	0.263144	0.284409	0.30459	0.287004	1.33975	5
Integrated_intensityEdge_ch1	0.226846	0.173984	0.258686	0.326569	0.342122	1.32821	5
RNACount	0.356216	0.224127	0.198077	0.279555	0.26295	1.32092	5
Concent_Radial_intensity_1_6_ch5	0.296873	0.221214	0.284873	0.236742	0.253072	1.29277	5
Zernike_ch4_8	-0.329755	-0.207696	-0.240802	-0.237119	-0.269571	1.28494	5
MassDisplacement_intensitych1	-0.249903	-0.219803	-0.248412	-0.23405	-0.325522	1.27769	5
Correlation_Slope_ch1_ch5	-0.291331	-0.157796	-0.248707	-0.283339	-0.274522	1.25569	5
Correlation_RWC1_ch1_ch5	0.246665	0.168661	0.169436	0.334507	0.306726	1.226	5
TextContrast_dist_3angle1.05ch1	-0.214808	-0.169538	-0.268532	-0.296735	-0.259512	1.20913	5
TextDissimilarity_dist_4angle2.09ch5	0.228324	0.24664	0.215246	0.27338	0.224926	1.18852	5
MitoCount	-0.199338	-0.189877	-0.211548	-0.278417	-0.275677	1.15486	5
Zernike_ch4_18	-0.302455	-0.169755	-0.274931	-0.181446	-0.212044	1.14063	5
Perimeter_shapech3	0.294861	0.175998	0.23846	0.231642	0.195342	1.1363	5
Concent_Radial_intensity_1_2_ch3	0.218817	0.20377	0.167889	0.207198	0.256789	1.05446	5
TextCorrelation_dist_0angle1.05ch5	-0.181972	-0.174351	-0.213196	-0.216759	-0.210878	0.997156	5
Granularity_ch1_15_Conc1	-0.228263	-0.224829	-0.185491	-0.173029	-0.175339	0.986951	5
Zernike_ch4_20	0.167405	0.224639	0.160171	0.201771	0.200816	0.954802	5
Solidity_shapech1	-0.213379	-0.172384	-0.174215	-0.208995	-0.174386	0.94336	5
Texture_dist_3angle1.05ch4	0.162557	0.195744	0.15961	0.188733	0.180447	0.887093	5
Granularity_ch4_7_Conc0	0	0.322433	0.380674	0.348379	0.33998	1.39147	4
MitoMedianBranchN	-0.328058	-0.387649	0	-0.310143	-0.268212	1.29406	4
Perimeter_shapech2	-0.289809	-0.474247	-0.286133	0	-0.236854	1.28704	4
TextCorrelation_dist_2angle3.14ch4	0	-0.26254	-0.349147	-0.304719	-0.29647	1.21288	4
TextCorrelation_dist_4angle1.05ch4	0	-0.346116	-0.245184	-0.256829	-0.286755	1.13488	4
Zernike_ch4_1	0	-0.263785	-0.234353	-0.212041	-0.333707	1.04389	4
Correlation_Slope_ch4_ch3	0	-0.23319	-0.264108	-0.271749	-0.192481	0.961528	4
TextCorrelation_dist_4angle2.09ch4	0	-0.251618	-0.192072	-0.224795	-0.24084	0.909326	4
MinRadius_shapech1	-0.216952	0	-0.206618	-0.173668	-0.27058	0.867819	4
Concent_Radial_intensity_1_6_ch1	0.185635	0	0.22187	0.245307	0.199218	0.85203	4
Zernike_ch3_1	0	0.176211	0.215979	0.260129	0.191905	0.844223	4
Concent_mean_intensity_1ch5	0	0.162539	0.179784	0.213254	0.235247	0.790823	4
Concent_Radial_intensity_2_6_ch4	0	-0.187923	-0.16204	-0.190126	-0.172056	0.712145	4
SNR_intensitych3	-0.37499	-0.248524	-0.217677	0	0	0.841192	3
Std_intensityEdge_ch2	-0.208125	0	0	-0.28421	-0.225363	0.717699	3
Granularity_ch1_14_Conc5	0	0.179543	0	0.299109	0.205009	0.683661	3
Zernike_ch1_5	0	-0.21818	0	-0.194596	-0.228364	0.64114	3
coordY	0.218405	0.164465	0	0.245665	0	0.628535	3
Integrated_intensityEdge_ch2	0	0.170288	0.244024	0	0.199206	0.613519	3
TextCorrelation_dist_3angle2.09ch2	-0.169681	0	0	-0.172266	-0.176058	0.518005	3
Concent_Radial_intensity_1_5_ch5	0.159497	0	0.149862	0	0.176875	0.486233	3
TextDissimilarity_dist_4angle1.05ch2	-0.218038	0	-0.302809	0	0	0.520847	2
Location_CenterMass_intensity_Ych1	0	0	0	0.225306	0.280688	0.505994	2
MassDisplacement_intensitych2	0	0	-0.28448	-0.202028	0	0.486509	2
Max_intensity_ch2	0	0.165819	0.268645	0	0	0.434464	2
Concent_Radial_intensity_2_7_ch4	0	0	-0.215143	-0.202163	0	0.417307	2
MAD_intensity_ch3	-0.239595	-0.173312	0	0	0	0.412908	2
FormFactor_shapech2	0	0	0	-0.203025	-0.191327	0.394351	2
Zernike_ch1_4	0	0	0.204992	0.167322	0	0.372314	2
Granularity_ch5_11_Conc4	0	0	0	0.181818	0.187061	0.368879	2
Location_CenterMass_intensity_Ych2	0	-0.17532	-0.189255	0	0	0.364575	2
MinRadius_shapech3	0	0.191787	0.172104	0	0	0.363891	2
Orientation_shapech5	0	0	0.17218	0.187249	0	0.359428	2
Zernike_ch2_24	0	-0.158363	-0.191327	0	0	0.34969	2
Correlation_Mander1_ch4_ch5	0	-0.179312	0	-0.162707	0	0.342018	2
Zernike_ch2_12	0.160656	0.16449	0	0	0	0.325146	2
Variance_Texturech2	-0.164861	0	-0.150703	0	0	0.315563	2
Correlation_Mander2_ch4_ch3	0	0	0	0.235979	0	0.235979	1
MitoVolumeSkel	0	-0.230988	0	0	0	0.230988	1
MitoMeanAspectRatio	0	0	-0.230004	0	0	0.230004	1
Correlation_Mander1_ch4_ch3	0	0	0	0	0.217535	0.217535	1
Correlation_Mander2_ch4_ch5	0	0	-0.217235	0	0	0.217235	1
Granularity_ch4_6	-0.209665	0	0	0	0	0.209665	1
TextDissimilarity_dist_2angle3.14ch2	0	-0.207054	0	0	0	0.207054	1
Correlation_Overlap_ch4_ch5	0.206709	0	0	0	0	0.206709	1
Correlation_Mander1_ch4_ch1	-0.200638	0	0	0	0	0.200638	1
MitoLQuanBranchN	0	0	0.197594	0	0	0.197594	1
Correlation_Mander2_ch5_ch3	-0.187418	0	0	0	0	0.187418	1
Correlation_Mander1_ch1_ch3	0.184619	0	0	0	0	0.184619	1
Concent_Radial_intensity_2_5_ch4	0	0	0	0.181475	0	0.181475	1
Location_CenterMass_intensity_Xch3	0	0	0	0	-0.176917	0.176917	1
MitoUquanEndPointsN	0	-0.176577	0	0	0	0.176577	1
TextDissimilarity_dist_2angle1.05ch5	0	0.17553	0	0	0	0.17553	1
Solidity_shapech4	0	0	0.171663	0	0	0.171663	1
Granularity_ch4_13_Conc1	0	0	0.170289	0	0	0.170289	1
Zernike_ch3_7	0	0	0	0	0.168085	0.168085	1
Zernike_ch5_9	0.166828	0	0	0	0	0.166828	1
Orientation_shapech4	0	0	0	0.1644	0	0.1644	1
Zernike_ch2_11	0	0	0.157206	0	0	0.157206	1
Zernike_ch4_0	-0.154308	0	0	0	0	0.154308	1
Zernike_ch5_13	0.151417	0	0	0	0	0.151417	1
Variance_Ave_Texturech1	-0.150063	0	0	0	0	0.150063	1
Correlation_RWC2_ch4_ch5	0	0	-0.14868	0	0	0.14868	1

### Sheet: Pemigatinib (INCB054828)1.0
features	coefficient_Plate1	coefficient_Plate2	coefficient_Plate3	coefficient_Plate4	coefficient_Plate5	sum_of_coefficients	total_counts
Std_intensityEdge_ch1	1.0993	0.967696	0.98342	0.89874	0.987942	4.93709	5
distance	0.955778	0.939272	0.983424	1.02661	0.820263	4.72535	5
Zernike_ch2_1	-0.837063	-0.889717	-0.999355	-0.860649	-1.03476	4.62154	5
Zernike_ch5_15	-0.888405	-0.885034	-0.90693	-0.924673	-0.948727	4.55377	5
Zernike_ch1_8	-0.658499	-0.669847	-0.655231	-0.692448	-0.693259	3.36929	5
FormFactor_shapech3	-0.705874	-0.659814	-0.66345	-0.60726	-0.709853	3.34625	5
Zernike_ch1_14	-0.622335	-0.619096	-0.691783	-0.679038	-0.663627	3.27588	5
Correlation_Slope_ch5_ch3	-0.624686	-0.534922	-0.567252	-0.616853	-0.555469	2.89918	5
Zernike_ch5_24	-0.525305	-0.573352	-0.623307	-0.613247	-0.56323	2.89844	5
SNR_intensitych1	0.572027	0.57888	0.606349	0.585318	0.512625	2.8552	5
MitoStdAspectRatio	-0.706396	-0.524803	-0.553016	-0.535493	-0.529428	2.84914	5
TextDissimilarity_dist_1angle1.05ch3	0.50068	0.580869	0.542657	0.555704	0.637518	2.81743	5
Correlation_ch1_ch5	0.462898	0.566148	0.6011	0.63983	0.527885	2.79786	5
Zernike_ch4_16	-0.555624	-0.474169	-0.596201	-0.601221	-0.498423	2.72564	5
Zernike_ch1_11	-0.546089	-0.536047	-0.544704	-0.55203	-0.473248	2.65212	5
Variance_Texturech3	0.438695	0.561237	0.501449	0.579991	0.534034	2.61541	5
Eccentricity_shapech4	-0.467083	-0.521083	-0.614835	-0.541716	-0.457249	2.60197	5
Granularity_ch3_12_Conc6	-0.557819	-0.532866	-0.440341	-0.536909	-0.498072	2.56601	5
Zernike_ch4_4	-0.456746	-0.479076	-0.515541	-0.535997	-0.576447	2.56381	5
Zernike_ch4_10	-0.52818	-0.499771	-0.48369	-0.528771	-0.47878	2.51919	5
Correlation_Slope_ch1_ch3	-0.476825	-0.48428	-0.514515	-0.513496	-0.449267	2.43838	5
MitoCount	-0.418386	-0.605766	-0.478203	-0.415665	-0.477536	2.39556	5
Zernike_ch2_15	-0.405685	-0.459006	-0.457957	-0.503393	-0.467428	2.29347	5
Std_intensityEdge_ch3	-0.604363	-0.430706	-0.41388	-0.362702	-0.469191	2.28084	5
Max_intensity_ch1	0.476136	0.459396	0.447215	0.438356	0.439948	2.26105	5
MassDisplacement_intensitych4	-0.431865	-0.41456	-0.530047	-0.477184	-0.399818	2.25347	5
MaxRadius_shapech2	-0.2377	-0.589957	-0.546092	-0.542128	-0.323276	2.23915	5
Perimeter_shapech2	-0.385866	-0.53949	-0.571686	-0.418869	-0.310389	2.2263	5
FormFactor_shapech5	0.401305	0.468971	0.555103	0.48206	0.31763	2.22507	5
Eccentricity_shapech1	-0.501602	-0.403979	-0.363069	-0.39298	-0.502864	2.16449	5
MassDisplacement_intensitych3	-0.449466	-0.44146	-0.467602	-0.36932	-0.419928	2.14778	5
FormFactor_shapech4	0.396602	0.399172	0.457457	0.447574	0.422536	2.12334	5
Zernike_ch4_18	-0.375522	-0.429582	-0.402607	-0.457053	-0.426213	2.09098	5
Concent_Radial_intensity_1_2_ch5	-0.3602	-0.4025	-0.520412	-0.416199	-0.284833	1.98414	5
SNR_intensitych3	-0.308049	-0.477988	-0.448319	-0.36418	-0.375557	1.97409	5
Texture_dist_3angle1.05ch4	0.41902	0.414966	0.359399	0.380658	0.385226	1.95927	5
Concent_Radial_intensity_2_3_ch4	0.467277	0.43345	0.324457	0.271362	0.395431	1.89198	5
FormFactor_shapech1	0.386759	0.338338	0.442637	0.435047	0.265411	1.86819	5
TextEnergy_dist_1angle0.0ch3	0.364782	0.394929	0.352171	0.372659	0.364986	1.84953	5
MassDisplacement_intensitych5	-0.390613	-0.344816	-0.37777	-0.23625	-0.396786	1.74623	5
Concent_Radial_intensity_2_3_ch1	-0.380881	-0.266975	-0.332726	-0.313889	-0.427491	1.72196	5
Max_intensity_ch5	0.367919	0.279871	0.366552	0.356704	0.345823	1.71687	5
MitoLQuanBranchN	0.272167	0.411168	0.340625	0.252375	0.405353	1.68169	5
SNR_intensitych2	0.282785	0.368676	0.353256	0.439141	0.237555	1.68141	5
RNAVolumeMean	-0.414429	-0.299576	-0.304187	-0.351031	-0.288368	1.65759	5
Integrated_intensityEdge_ch1	0.324947	0.310287	0.328149	0.256008	0.41321	1.6326	5
Correlation_Overlap_ch1_ch5	0.377315	0.229155	0.368131	0.335529	0.300656	1.61079	5
Zernike_ch1_9	-0.294953	-0.312595	-0.258255	-0.284744	-0.406263	1.55681	5
Correlation_Overlap_ch4_ch3	0.291573	0.367658	0.307242	0.226233	0.300092	1.4928	5
Zernike_ch4_8	-0.278647	-0.304322	-0.286745	-0.279805	-0.315584	1.4651	5
Solidity_shapech5	-0.359017	-0.2657	-0.222953	-0.220483	-0.372798	1.44095	5
Concent_Radial_intensity_1_6_ch5	0.270759	0.275925	0.229965	0.260564	0.402982	1.44019	5
TextCorrelation_dist_4angle1.05ch4	-0.225438	-0.366371	-0.289916	-0.30208	-0.241256	1.42506	5
MinRadius_shapech1	0.271121	0.342422	0.291175	0.266663	0.240448	1.41183	5
MaxRadius_shapech3	-0.329505	-0.258582	-0.25539	-0.227751	-0.299471	1.3707	5
Perimeter_shapech3	0.318713	0.239951	0.247505	0.229039	0.332773	1.36798	5
Correlation_RWC2_ch4_ch3	-0.250881	-0.335377	-0.288192	-0.252772	-0.233205	1.36043	5
MassDisplacement_intensitych2	-0.41415	-0.375898	-0.40464	-0.451266	0	1.64595	4
Zernike_ch5_19	0	-0.376764	-0.432312	-0.357377	-0.343737	1.51019	4
Concent_mean_intensity_4ch4	0.268347	0.370501	0.46467	0.402736	0	1.50625	4
Zernike_ch2_24	0	-0.389457	-0.387003	-0.40869	-0.310173	1.49532	4
MitoMedianBranchN	0	-0.432849	-0.399743	-0.369804	-0.26421	1.46661	4
Correlation_RWC1_ch1_ch5	0.510414	0	0.258866	0.290236	0.350433	1.40995	4
Concent_Radial_intensity_1_2_ch3	0.334655	0.297193	0	0.2959	0.347586	1.27533	4
MitoMeanBranch	0.371466	0.369363	0.299232	0.230361	0	1.27042	4
Correlation_Slope_ch1_ch5	-0.302737	-0.355049	-0.327206	-0.266168	0	1.25116	4
Solidity_shapech4	0	0.270211	0.255252	0.347988	0.267477	1.14093	4
MitoMeanEndPoints	0.271708	0.35079	0.233722	0.236431	0	1.09265	4
Zernike_ch1_10	0.341122	0	0.224938	0.241271	0.2534	1.06073	4
Zernike_ch3_9	0.319518	0.229243	0	0.283666	0.228175	1.0606	4
TextContrast_dist_3angle2.09ch1	-0.24503	-0.274321	-0.28409	-0.238394	0	1.04183	4
Concent_Radial_intensity_1_3_ch5	-0.230073	-0.216868	-0.29458	-0.240199	0	0.98172	4
RNamedianDistance	-0.242751	-0.301525	-0.202663	-0.215098	0	0.962036	4
Zernike_ch1_4	-0.240874	-0.218147	0	-0.255777	-0.235114	0.949912	4
TextCorrelation_dist_2angle2.09ch3	-0.3505	0	-0.298509	0	-0.300448	0.949456	3
Correlation_Mander2_ch4_ch5	0	-0.251719	-0.34238	-0.281189	0	0.875288	3
Correlation_Mander2_ch5_ch3	0	0	0.295172	0.336789	0.243084	0.875045	3
Correlation_RWC2_ch4_ch5	0	-0.252459	-0.307059	-0.264994	0	0.824511	3
Granularity_ch1_14_Conc5	0.298486	0	0.292516	0.216717	0	0.807719	3
Std_intensityEdge_ch2	0	-0.301774	-0.221587	-0.247235	0	0.770596	3
Integrated_intensityEdge_ch3	0.254199	0	0.211389	0	0.295518	0.761105	3
TextCorrelation_dist_1angle1.05ch3	-0.240807	0	-0.223566	0	-0.289626	0.753999	3
Integrated_intensityEdge_ch5	0.254759	0	0.209017	0	0.28121	0.744986	3
Zernike_ch4_0	0	-0.229097	-0.216218	-0.257069	0	0.702383	3
Location_CenterMass_intensity_Ych3	0	0	0	0.298616	0.38679	0.685405	2
Location_CenterMass_intensity_Ych2	0	0	0	0.218882	0.377798	0.596679	2
Correlation_Mander1_ch4_ch3	0	0	0	0.231438	0.346861	0.578299	2
Correlation_Slope_ch4_ch3	0	-0.300577	0	-0.245732	0	0.546308	2
TextCorrelation_dist_0angle1.05ch5	-0.247823	0	0	0	-0.293312	0.541135	2
Location_CenterMass_intensity_Xch3	0	0.2699	0	0	0.266658	0.536558	2
Concent_Radial_intensity_1_2_ch1	-0.226777	0	0	0	-0.282893	0.509669	2
TextCorrelation_dist_0angle2.09ch5	-0.263391	0	0	0	-0.237833	0.501224	2
MitoUquanEndPointsN	-0.240028	0	0	0	-0.239913	0.47994	2
Granularity_ch4_7_Conc0	0	0	0.210224	0.241503	0	0.451727	2
Mean_intensityEdge_ch3	0	-0.214492	0	-0.234279	0	0.44877	2
Zernike_ch1_5	0	-0.216085	0	0	-0.232098	0.448183	2
Zernike_ch4_7	0	0	-0.231297	-0.208849	0	0.440147	2
Correlation_RWC2_ch1_ch5	0.322048	0	0	0	0	0.322048	1
TextContrast_dist_3angle1.05ch1	-0.321727	0	0	0	0	0.321727	1
Correlation_Mander1_ch1_ch3	0.317176	0	0	0	0	0.317176	1
MitoUquanBranchN	-0.295644	0	0	0	0	0.295644	1
TextDissimilarity_dist_4angle1.05ch2	0	0	-0.292205	0	0	0.292205	1
Zernike_ch3_14	0.275185	0	0	0	0	0.275185	1
Concent_Radial_intensity_1_4_ch5	0	0	0	0	0.266239	0.266239	1
TextDissimilarity_dist_2angle1.05ch5	0	0	0	0	0.264217	0.264217	1
Location_CenterMass_intensity_Ych4	0	0	0.262463	0	0	0.262463	1
TextDissimilarity_dist_2angle3.14ch2	0	-0.262102	0	0	0	0.262102	1
Zernike_ch2_20	-0.25005	0	0	0	0	0.25005	1
Zernike_ch2_0	0	0	0	0	0.246567	0.246567	1
Granularity_ch4_6	-0.242616	0	0	0	0	0.242616	1
TextCorrelation_dist_4angle3.14ch5	-0.239656	0	0	0	0	0.239656	1
Concent_Radial_intensity_2_3_ch2	-0.23415	0	0	0	0	0.23415	1
Variance_Texturech2	0	0	0	0	0.230676	0.230676	1
Concent_Radial_intensity_2_5_ch4	0.228463	0	0	0	0	0.228463	1
Concent_mean_intensity_1ch5	0	0	0	0	0.228033	0.228033	1
FormFactor_shapech2	0	0	0	0	-0.227485	0.227485	1
MitoLQuanEndPointsN	-0.224983	0	0	0	0	0.224983	1
Concent_tot_intensity_7ch4	0	0	0	-0.218717	0	0.218717	1
Concent_Radial_intensity_2_7_ch4	0	0	0	-0.208941	0	0.208941	1
MitoLQuanAspectRatio	0	0	0.198309	0	0	0.198309	1
