## Supplementary_Table2 for "A Highly-Efficient, Scalable Pipeline for Fixed Feature Extraction from Large-Scale High-Content Imaging Screens"

### Sheet: Min-max normalizarion
drug and concentration	normalize by	ScaleFEx℠ auc	CellProfiler auc	embeddings auc
CP21R7 (CP21)0.2	ColPos	0.96997	0.972554	0.993333
CP21R7 (CP21)0.2	Donor_id	0.95532	0.9625	0.958528
CP21R7 (CP21)0.2	Plate	0.934335	0.973029	0.954651
CP21R7 (CP21)0.2	RowPos	0.972875	0.969695	0.985652
CP21R7 (CP21)0.2	Well	0.964118	0.962013	0.993333
CP21R7 (CP21)0.2	['Donor_id', 'Well']	0.94043	0.963591	0.986552
CP21R7 (CP21)0.2	['Plate', 'Donor_id', 'RowPos']	0.996667	1	0.994737
CP21R7 (CP21)0.2	['Plate', 'Donor_id', 'Well', 'RowPos']	0.973611	0.970109	0.993333
CP21R7 (CP21)0.2	['Plate', 'Donor_id']	0.957352	0.970845	0.980417
CP21R7 (CP21)0.2	['Plate', 'RowPos']	0.996429	1	0.992229
CP21R7 (CP21)0.2	['Plate', 'Well']	0.971619	0.970109	0.99
CP21R7 (CP21)0.2	all	0.961926	0.974042	0.99
CP21R7 (CP21)0.2	none	0.725004	0.815334	0.72465
CP21R7 (CP21)1.0	ColPos	0.930476	0.870302	0.939777
CP21R7 (CP21)1.0	Donor_id	1	1	1
CP21R7 (CP21)1.0	Plate	1	1	1
CP21R7 (CP21)1.0	RowPos	0.930645	0.835636	0.95029
CP21R7 (CP21)1.0	Well	0.937267	0.874612	0.938056
CP21R7 (CP21)1.0	['Donor_id', 'Well']	0.932759	0.677919	0.952188
CP21R7 (CP21)1.0	['Plate', 'Donor_id', 'RowPos']	0.996667	1	0.990476
CP21R7 (CP21)1.0	['Plate', 'Donor_id', 'Well', 'RowPos']	0.933612	0.877958	0.935317
CP21R7 (CP21)1.0	['Plate', 'Donor_id']	1	1	1
CP21R7 (CP21)1.0	['Plate', 'RowPos']	1	1	0.985
CP21R7 (CP21)1.0	['Plate', 'Well']	0.933591	0.862453	0.942381
CP21R7 (CP21)1.0	all	0.919795	0.874198	0.944389
CP21R7 (CP21)1.0	none	0.916996	0.961895	0.936615
Pemigatinib (INCB054828)0.2	ColPos	0.672542	0.751562	0.679205
Pemigatinib (INCB054828)0.2	Donor_id	0.986296	1	1
Pemigatinib (INCB054828)0.2	Plate	0.983441	0.991667	0.98
Pemigatinib (INCB054828)0.2	RowPos	0.649911	0.810903	0.694125
Pemigatinib (INCB054828)0.2	Well	0.684171	0.785306	0.660274
Pemigatinib (INCB054828)0.2	['Donor_id', 'Well']	0.633112	0.80397	0.59871
Pemigatinib (INCB054828)0.2	['Plate', 'Donor_id', 'RowPos']	0.979885	0.995455	0.995238
Pemigatinib (INCB054828)0.2	['Plate', 'Donor_id', 'Well', 'RowPos']	0.669852	0.813679	0.61579
Pemigatinib (INCB054828)0.2	['Plate', 'Donor_id']	0.990392	1	1
Pemigatinib (INCB054828)0.2	['Plate', 'RowPos']	0.99	0.996154	0.984902
Pemigatinib (INCB054828)0.2	['Plate', 'Well']	0.659614	0.807354	0.646132
Pemigatinib (INCB054828)0.2	all	0.671997	0.749283	0.695889
Pemigatinib (INCB054828)0.2	none	0.713507	0.952472	0.898386
Pemigatinib (INCB054828)1.0	ColPos	0.628564	0.591994	0.665295
Pemigatinib (INCB054828)1.0	Donor_id	0.996875	1	1
Pemigatinib (INCB054828)1.0	Plate	0.986659	0.996667	0.991667
Pemigatinib (INCB054828)1.0	RowPos	0.663041	0.642466	0.675704
Pemigatinib (INCB054828)1.0	Well	0.647988	0.612262	0.734999
Pemigatinib (INCB054828)1.0	['Donor_id', 'Well']	0.585572	0.555444	0.682452
Pemigatinib (INCB054828)1.0	['Plate', 'Donor_id', 'RowPos']	0.993542	0.988487	0.986364
Pemigatinib (INCB054828)1.0	['Plate', 'Donor_id', 'Well', 'RowPos']	0.630763	0.616764	0.723724
Pemigatinib (INCB054828)1.0	['Plate', 'Donor_id']	1	1	0.996
Pemigatinib (INCB054828)1.0	['Plate', 'RowPos']	0.986875	0.993333	0.996296
Pemigatinib (INCB054828)1.0	['Plate', 'Well']	0.605044	0.593574	0.713587
Pemigatinib (INCB054828)1.0	all	0.654902	0.625252	0.754866
Pemigatinib (INCB054828)1.0	none	0.683199	0.935131	0.934904
Y-39983 HCl0.2	ColPos	0.9894	0.990892	0.995238
Y-39983 HCl0.2	Donor_id	0.996875	1	0.995
Y-39983 HCl0.2	Plate	0.993611	0.995833	0.983623
Y-39983 HCl0.2	RowPos	0.996552	0.982579	0.991905
Y-39983 HCl0.2	Well	0.996552	0.987138	0.991905
Y-39983 HCl0.2	['Donor_id', 'Well']	0.982512	0.859717	0.992821
Y-39983 HCl0.2	['Plate', 'Donor_id', 'RowPos']	0.996774	0.990476	0.986957
Y-39983 HCl0.2	['Plate', 'Donor_id', 'Well', 'RowPos']	0.996552	0.994118	0.995238
Y-39983 HCl0.2	['Plate', 'Donor_id']	0.996774	0.996296	0.985714
Y-39983 HCl0.2	['Plate', 'RowPos']	1	1	0.99
Y-39983 HCl0.2	['Plate', 'Well']	0.992204	0.994118	0.992113
Y-39983 HCl0.2	all	0.996552	0.981618	0.992113
Y-39983 HCl0.2	none	0.745629	0.99089	0.893487
Y-39983 HCl1.0	ColPos	0.993333	0.572405	0.974286
Y-39983 HCl1.0	Donor_id	1	1	0.99
Y-39983 HCl1.0	Plate	1	1	1
Y-39983 HCl1.0	RowPos	0.996667	0.560793	0.953571
Y-39983 HCl1.0	Well	0.99	0.599157	0.958498
Y-39983 HCl1.0	['Donor_id', 'Well']	0.996667	0.47983	0.954869
Y-39983 HCl1.0	['Plate', 'Donor_id', 'RowPos']	1	1	0.990909
Y-39983 HCl1.0	['Plate', 'Donor_id', 'Well', 'RowPos']	0.996667	0.63317	0.95355
Y-39983 HCl1.0	['Plate', 'Donor_id']	1	1	0.99
Y-39983 HCl1.0	['Plate', 'RowPos']	1	1	0.990476
Y-39983 HCl1.0	['Plate', 'Well']	0.993333	0.584959	0.946786
Y-39983 HCl1.0	all	0.993333	0.615535	0.949814
Y-39983 HCl1.0	none	0.915747	0.978609	0.995238
	Average:	0.905833	0.881232	0.920391
	Standard Deviation	0.137394	0.15539	0.119577

### Sheet: Mean-std normalization
drug	type	norm_by	vector_type	accuracy	auc
CP21R7 (CP21)0.2	mean_std	['Plate', 'Donor_id', 'RowPos']	cp	1	1
CP21R7 (CP21)0.2	mean_std	['Plate', 'RowPos']	cp	1	1
CP21R7 (CP21)1.0	mean_std	Donor_id	cp	1	1
CP21R7 (CP21)1.0	mean_std	Donor_id	embeddings	1	1
CP21R7 (CP21)1.0	mean_std	Donor_id	scalefex	1	1
CP21R7 (CP21)1.0	mean_std	Plate	cp	1	1
CP21R7 (CP21)1.0	mean_std	Plate	embeddings	1	1
CP21R7 (CP21)1.0	mean_std	Plate	scalefex	1	1
CP21R7 (CP21)1.0	mean_std	['Plate', 'Donor_id', 'RowPos']	cp	1	1
CP21R7 (CP21)1.0	mean_std	['Plate', 'Donor_id']	cp	1	1
CP21R7 (CP21)1.0	mean_std	['Plate', 'Donor_id']	embeddings	1	1
CP21R7 (CP21)1.0	mean_std	['Plate', 'Donor_id']	scalefex	1	1
CP21R7 (CP21)1.0	mean_std	['Plate', 'RowPos']	cp	1	1
CP21R7 (CP21)1.0	mean_std	['Plate', 'RowPos']	scalefex	1	1
Pemigatinib (INCB054828)0.2	mean_std	Donor_id	cp	1	1
Pemigatinib (INCB054828)0.2	mean_std	Donor_id	embeddings	1	1
Pemigatinib (INCB054828)0.2	mean_std	['Plate', 'Donor_id']	cp	1	1
Pemigatinib (INCB054828)0.2	mean_std	['Plate', 'Donor_id']	embeddings	1	1
Pemigatinib (INCB054828)1.0	mean_std	Donor_id	cp	1	1
Pemigatinib (INCB054828)1.0	mean_std	Donor_id	embeddings	1	1
Pemigatinib (INCB054828)1.0	mean_std	['Plate', 'Donor_id']	cp	1	1
Pemigatinib (INCB054828)1.0	mean_std	['Plate', 'Donor_id']	scalefex	1	1
Y-39983 HCl0.2	mean_std	Donor_id	cp	1	1
Y-39983 HCl0.2	mean_std	['Plate', 'RowPos']	cp	1	1
Y-39983 HCl0.2	mean_std	['Plate', 'RowPos']	scalefex	1	1
Y-39983 HCl1.0	mean_std	Donor_id	cp	1	1
Y-39983 HCl1.0	mean_std	Donor_id	scalefex	1	1
Y-39983 HCl1.0	mean_std	Plate	cp	1	1
Y-39983 HCl1.0	mean_std	Plate	embeddings	1	1
Y-39983 HCl1.0	mean_std	Plate	scalefex	1	1
Y-39983 HCl1.0	mean_std	['Plate', 'Donor_id', 'RowPos']	cp	1	1
Y-39983 HCl1.0	mean_std	['Plate', 'Donor_id', 'RowPos']	scalefex	1	1
Y-39983 HCl1.0	mean_std	['Plate', 'Donor_id']	cp	1	1
Y-39983 HCl1.0	mean_std	['Plate', 'Donor_id']	scalefex	1	1
Y-39983 HCl1.0	mean_std	['Plate', 'RowPos']	cp	1	1
Y-39983 HCl1.0	mean_std	['Plate', 'RowPos']	scalefex	1	1
Y-39983 HCl1.0	mean_std	['Donor_id', 'Well']	scalefex	0.996875	0.996667
Pemigatinib (INCB054828)1.0	mean_std	Donor_id	scalefex	0.996774	0.996875
Y-39983 HCl0.2	mean_std	Donor_id	scalefex	0.996774	0.996875
Y-39983 HCl0.2	mean_std	['Plate', 'Donor_id', 'Well', 'RowPos']	scalefex	0.996774	0.996552
CP21R7 (CP21)0.2	mean_std	['Plate', 'Donor_id', 'RowPos']	scalefex	0.996721	0.996667
Y-39983 HCl0.2	mean_std	RowPos	scalefex	0.996721	0.996552
Y-39983 HCl1.0	mean_std	['Plate', 'Donor_id', 'Well', 'RowPos']	scalefex	0.996721	0.996667
Y-39983 HCl0.2	mean_std	['Plate', 'Donor_id', 'RowPos']	scalefex	0.996667	0.996774
Y-39983 HCl0.2	mean_std	['Plate', 'Donor_id']	scalefex	0.996667	0.996774
CP21R7 (CP21)1.0	mean_std	['Plate', 'Donor_id', 'RowPos']	scalefex	0.99661	0.996667
CP21R7 (CP21)0.2	mean_std	['Plate', 'RowPos']	scalefex	0.996552	0.996429
Y-39983 HCl0.2	mean_std	Well	scalefex	0.996552	0.996552
Y-39983 HCl1.0	mean_std	RowPos	scalefex	0.996552	0.996667
Y-39983 HCl0.2	mean_std	all	scalefex	0.996491	0.996552
Pemigatinib (INCB054828)0.2	mean_std	['Plate', 'Donor_id', 'RowPos']	cp	0.996154	0.995455
Pemigatinib (INCB054828)0.2	mean_std	['Plate', 'Donor_id', 'RowPos']	embeddings	0.996078	0.995238
Y-39983 HCl1.0	mean_std	none	embeddings	0.995918	0.995238
Pemigatinib (INCB054828)1.0	mean_std	['Plate', 'RowPos']	embeddings	0.995745	0.996296
Y-39983 HCl0.2	mean_std	['Plate', 'Donor_id', 'Well', 'RowPos']	cp	0.995745	0.994118
Y-39983 HCl0.2	mean_std	['Plate', 'Donor_id']	cp	0.995745	0.996296
Pemigatinib (INCB054828)1.0	mean_std	Plate	cp	0.995556	0.996667
Pemigatinib (INCB054828)1.0	mean_std	['Plate', 'Donor_id']	embeddings	0.995556	0.996
Pemigatinib (INCB054828)0.2	mean_std	['Plate', 'RowPos']	cp	0.995455	0.996154
Pemigatinib (INCB054828)1.0	mean_std	['Plate', 'RowPos']	cp	0.995455	0.993333
Y-39983 HCl0.2	mean_std	Plate	cp	0.995455	0.995833
Y-39983 HCl0.2	mean_std	['Plate', 'Donor_id', 'Well', 'RowPos']	embeddings	0.995238	0.995238
Y-39983 HCl0.2	mean_std	['Plate', 'Well']	cp	0.995238	0.994118
Y-39983 HCl0.2	mean_std	Donor_id	embeddings	0.995122	0.995
Y-39983 HCl0.2	mean_std	ColPos	embeddings	0.995	0.995238
CP21R7 (CP21)0.2	mean_std	['Plate', 'Donor_id', 'RowPos']	embeddings	0.994872	0.994737
Y-39983 HCl1.0	mean_std	all	scalefex	0.993939	0.993333
CP21R7 (CP21)0.2	mean_std	ColPos	embeddings	0.9937	0.993333
Pemigatinib (INCB054828)1.0	mean_std	['Plate', 'Donor_id', 'RowPos']	scalefex	0.993548	0.993542
Y-39983 HCl1.0	mean_std	ColPos	scalefex	0.993443	0.993333
Y-39983 HCl0.2	mean_std	['Donor_id', 'Well']	embeddings	0.993304	0.992821
CP21R7 (CP21)0.2	mean_std	Well	embeddings	0.993273	0.993333
Y-39983 HCl0.2	mean_std	Plate	scalefex	0.993239	0.993611
Y-39983 HCl1.0	mean_std	['Plate', 'Well']	scalefex	0.993103	0.993333
CP21R7 (CP21)0.2	mean_std	['Plate', 'Donor_id', 'Well', 'RowPos']	embeddings	0.993095	0.993333
Y-39983 HCl0.2	mean_std	['Plate', 'Well']	scalefex	0.993052	0.992204
CP21R7 (CP21)1.0	mean_std	['Plate', 'Donor_id', 'RowPos']	embeddings	0.992157	0.990476
Y-39983 HCl0.2	mean_std	['Plate', 'Well']	embeddings	0.992123	0.992113
Y-39983 HCl0.2	mean_std	Well	embeddings	0.992121	0.991905
CP21R7 (CP21)0.2	mean_std	['Plate', 'RowPos']	embeddings	0.991959	0.992229
Y-39983 HCl0.2	mean_std	none	cp	0.991912	0.99089
Y-39983 HCl0.2	mean_std	RowPos	embeddings	0.991789	0.991905
Y-39983 HCl0.2	mean_std	all	embeddings	0.991646	0.992113
Pemigatinib (INCB054828)1.0	mean_std	Plate	embeddings	0.99161	0.991667
Y-39983 HCl0.2	mean_std	ColPos	cp	0.991503	0.990892
Pemigatinib (INCB054828)0.2	mean_std	Plate	cp	0.991489	0.991667
Pemigatinib (INCB054828)1.0	mean_std	['Plate', 'Donor_id', 'RowPos']	cp	0.991474	0.988487
Y-39983 HCl1.0	mean_std	['Plate', 'Donor_id', 'RowPos']	embeddings	0.990698	0.990909
Y-39983 HCl1.0	mean_std	['Plate', 'RowPos']	embeddings	0.990476	0.990476
CP21R7 (CP21)0.2	mean_std	all	embeddings	0.990465	0.99
Y-39983 HCl0.2	mean_std	['Plate', 'Donor_id', 'RowPos']	cp	0.990244	0.990476
Y-39983 HCl1.0	mean_std	Donor_id	embeddings	0.990244	0.99
Y-39983 HCl1.0	mean_std	['Plate', 'Donor_id']	embeddings	0.990244	0.99
CP21R7 (CP21)0.2	mean_std	['Plate', 'Well']	embeddings	0.990114	0.99
Pemigatinib (INCB054828)0.2	mean_std	['Plate', 'RowPos']	scalefex	0.989994	0.99
Pemigatinib (INCB054828)0.2	mean_std	['Plate', 'Donor_id']	scalefex	0.989976	0.990392
Y-39983 HCl1.0	mean_std	Well	scalefex	0.989887	0.99
Y-39983 HCl0.2	mean_std	ColPos	scalefex	0.989694	0.9894
Pemigatinib (INCB054828)0.2	mean_std	['Plate', 'RowPos']	embeddings	0.988364	0.984902
Y-39983 HCl0.2	mean_std	['Plate', 'RowPos']	embeddings	0.988235	0.99
CP21R7 (CP21)1.0	mean_std	['Plate', 'RowPos']	embeddings	0.988	0.985
Y-39983 HCl0.2	mean_std	Well	cp	0.987048	0.987138
Pemigatinib (INCB054828)0.2	mean_std	Donor_id	scalefex	0.986478	0.986296
Pemigatinib (INCB054828)1.0	mean_std	['Plate', 'RowPos']	scalefex	0.986471	0.986875
Pemigatinib (INCB054828)1.0	mean_std	Plate	scalefex	0.986435	0.986659
Y-39983 HCl0.2	mean_std	['Plate', 'Donor_id', 'RowPos']	embeddings	0.986364	0.986957
CP21R7 (CP21)0.2	mean_std	['Donor_id', 'Well']	embeddings	0.986342	0.986552
Pemigatinib (INCB054828)1.0	mean_std	['Plate', 'Donor_id', 'RowPos']	embeddings	0.985714	0.986364
Y-39983 HCl0.2	mean_std	['Plate', 'Donor_id']	embeddings	0.985714	0.985714
CP21R7 (CP21)0.2	mean_std	RowPos	embeddings	0.985347	0.985652
Y-39983 HCl0.2	mean_std	['Donor_id', 'Well']	scalefex	0.983769	0.982512
Pemigatinib (INCB054828)0.2	mean_std	Plate	embeddings	0.983441	0.98
Pemigatinib (INCB054828)0.2	mean_std	Plate	scalefex	0.983273	0.983441
Y-39983 HCl0.2	mean_std	Plate	embeddings	0.982915	0.983623
Y-39983 HCl0.2	mean_std	RowPos	cp	0.982886	0.982579
CP21R7 (CP21)0.2	mean_std	['Plate', 'Donor_id']	embeddings	0.980645	0.980417
Pemigatinib (INCB054828)0.2	mean_std	['Plate', 'Donor_id', 'RowPos']	scalefex	0.980307	0.979885
Y-39983 HCl1.0	mean_std	none	cp	0.98	0.978609
Y-39983 HCl0.2	mean_std	all	cp	0.979777	0.981618
CP21R7 (CP21)0.2	mean_std	Plate	cp	0.974364	0.973029
CP21R7 (CP21)0.2	mean_std	RowPos	scalefex	0.973675	0.972875
CP21R7 (CP21)0.2	mean_std	['Plate', 'Donor_id']	cp	0.973252	0.970845
CP21R7 (CP21)0.2	mean_std	['Plate', 'Donor_id', 'Well', 'RowPos']	scalefex	0.973043	0.973611
Y-39983 HCl1.0	mean_std	ColPos	embeddings	0.972281	0.974286
CP21R7 (CP21)0.2	mean_std	all	cp	0.971266	0.974042
CP21R7 (CP21)0.2	mean_std	ColPos	cp	0.970905	0.972554
CP21R7 (CP21)0.2	mean_std	['Plate', 'Well']	scalefex	0.970826	0.971619
CP21R7 (CP21)0.2	mean_std	ColPos	scalefex	0.969278	0.96997
CP21R7 (CP21)0.2	mean_std	['Plate', 'Well']	cp	0.967316	0.970109
CP21R7 (CP21)0.2	mean_std	Well	scalefex	0.967206	0.964118
CP21R7 (CP21)0.2	mean_std	RowPos	cp	0.965221	0.969695
CP21R7 (CP21)1.0	mean_std	none	cp	0.965092	0.961895
CP21R7 (CP21)0.2	mean_std	Donor_id	cp	0.963497	0.9625
CP21R7 (CP21)0.2	mean_std	['Plate', 'Donor_id', 'Well', 'RowPos']	cp	0.963492	0.970109
CP21R7 (CP21)0.2	mean_std	['Donor_id', 'Well']	cp	0.962825	0.963591
CP21R7 (CP21)0.2	mean_std	all	scalefex	0.961482	0.961926
CP21R7 (CP21)0.2	mean_std	Well	cp	0.959599	0.962013
CP21R7 (CP21)0.2	mean_std	Donor_id	embeddings	0.958266	0.958528
CP21R7 (CP21)0.2	mean_std	['Plate', 'Donor_id']	scalefex	0.956805	0.957352
CP21R7 (CP21)0.2	mean_std	Donor_id	scalefex	0.955961	0.95532
Y-39983 HCl1.0	mean_std	['Donor_id', 'Well']	embeddings	0.955451	0.954869
Pemigatinib (INCB054828)0.2	mean_std	none	cp	0.955279	0.952472
CP21R7 (CP21)0.2	mean_std	Plate	embeddings	0.95475	0.954651
Y-39983 HCl1.0	mean_std	['Plate', 'Donor_id', 'Well', 'RowPos']	embeddings	0.954539	0.95355
Y-39983 HCl1.0	mean_std	Well	embeddings	0.95418	0.958498
Y-39983 HCl1.0	mean_std	RowPos	embeddings	0.952825	0.953571
Y-39983 HCl1.0	mean_std	all	embeddings	0.950303	0.949814
CP21R7 (CP21)1.0	mean_std	RowPos	embeddings	0.94761	0.95029
CP21R7 (CP21)1.0	mean_std	['Donor_id', 'Well']	embeddings	0.946051	0.952188
Y-39983 HCl1.0	mean_std	['Plate', 'Well']	embeddings	0.945455	0.946786
CP21R7 (CP21)0.2	mean_std	['Donor_id', 'Well']	scalefex	0.94037	0.94043
CP21R7 (CP21)1.0	mean_std	all	embeddings	0.939567	0.944389
CP21R7 (CP21)1.0	mean_std	['Plate', 'Well']	embeddings	0.939438	0.942381
CP21R7 (CP21)1.0	mean_std	Well	scalefex	0.936467	0.937267
CP21R7 (CP21)1.0	mean_std	Well	embeddings	0.936413	0.938056
CP21R7 (CP21)1.0	mean_std	['Plate', 'Well']	scalefex	0.935113	0.933591
CP21R7 (CP21)1.0	mean_std	ColPos	embeddings	0.93491	0.939777
CP21R7 (CP21)0.2	mean_std	Plate	scalefex	0.934416	0.934335
Pemigatinib (INCB054828)1.0	mean_std	none	cp	0.934405	0.935131
CP21R7 (CP21)1.0	mean_std	['Donor_id', 'Well']	scalefex	0.933506	0.932759
Pemigatinib (INCB054828)1.0	mean_std	none	embeddings	0.933267	0.934904
CP21R7 (CP21)1.0	mean_std	none	embeddings	0.933101	0.936615
CP21R7 (CP21)1.0	mean_std	['Plate', 'Donor_id', 'Well', 'RowPos']	scalefex	0.931862	0.933612
CP21R7 (CP21)1.0	mean_std	RowPos	scalefex	0.93037	0.930645
CP21R7 (CP21)1.0	mean_std	['Plate', 'Donor_id', 'Well', 'RowPos']	embeddings	0.929468	0.935317
CP21R7 (CP21)1.0	mean_std	ColPos	scalefex	0.928545	0.930476
CP21R7 (CP21)1.0	mean_std	all	scalefex	0.920976	0.919795
CP21R7 (CP21)1.0	mean_std	none	scalefex	0.913634	0.916996
Y-39983 HCl1.0	mean_std	none	scalefex	0.913469	0.915747
Pemigatinib (INCB054828)0.2	mean_std	none	embeddings	0.896907	0.898386
CP21R7 (CP21)1.0	mean_std	['Plate', 'Donor_id', 'Well', 'RowPos']	cp	0.896508	0.877958
Y-39983 HCl0.2	mean_std	none	embeddings	0.895915	0.893487
CP21R7 (CP21)1.0	mean_std	Well	cp	0.895398	0.874612
CP21R7 (CP21)1.0	mean_std	ColPos	cp	0.894874	0.870302
CP21R7 (CP21)1.0	mean_std	all	cp	0.888524	0.874198
CP21R7 (CP21)1.0	mean_std	['Plate', 'Well']	cp	0.887181	0.862453
CP21R7 (CP21)1.0	mean_std	RowPos	cp	0.86112	0.835636
Y-39983 HCl0.2	mean_std	['Donor_id', 'Well']	cp	0.849983	0.859717
CP21R7 (CP21)0.2	mean_std	none	cp	0.815515	0.815334
Pemigatinib (INCB054828)0.2	mean_std	['Plate', 'Donor_id', 'Well', 'RowPos']	cp	0.807612	0.813679
Pemigatinib (INCB054828)0.2	mean_std	['Plate', 'Well']	cp	0.805833	0.807354
Pemigatinib (INCB054828)0.2	mean_std	RowPos	cp	0.79977	0.810903
Pemigatinib (INCB054828)0.2	mean_std	['Donor_id', 'Well']	cp	0.798605	0.80397
Pemigatinib (INCB054828)0.2	mean_std	Well	cp	0.783552	0.785306
Pemigatinib (INCB054828)1.0	mean_std	all	embeddings	0.757256	0.754866
Pemigatinib (INCB054828)0.2	mean_std	all	cp	0.750221	0.749283
CP21R7 (CP21)1.0	mean_std	['Donor_id', 'Well']	cp	0.749923	0.677919
Pemigatinib (INCB054828)0.2	mean_std	ColPos	cp	0.747295	0.751562
Y-39983 HCl0.2	mean_std	none	scalefex	0.741918	0.745629
Pemigatinib (INCB054828)1.0	mean_std	Well	embeddings	0.738551	0.734999
CP21R7 (CP21)0.2	mean_std	none	scalefex	0.721866	0.725004
Pemigatinib (INCB054828)1.0	mean_std	['Plate', 'Donor_id', 'Well', 'RowPos']	embeddings	0.720158	0.723724
CP21R7 (CP21)0.2	mean_std	none	embeddings	0.719084	0.72465
Pemigatinib (INCB054828)1.0	mean_std	['Plate', 'Well']	embeddings	0.712664	0.713587
Pemigatinib (INCB054828)0.2	mean_std	none	scalefex	0.707185	0.713507
Pemigatinib (INCB054828)1.0	mean_std	['Donor_id', 'Well']	embeddings	0.694054	0.682452
Pemigatinib (INCB054828)0.2	mean_std	all	embeddings	0.688225	0.695889
Pemigatinib (INCB054828)0.2	mean_std	RowPos	embeddings	0.683486	0.694125
Pemigatinib (INCB054828)0.2	mean_std	Well	scalefex	0.682195	0.684171
Pemigatinib (INCB054828)1.0	mean_std	none	scalefex	0.680528	0.683199
Pemigatinib (INCB054828)0.2	mean_std	['Plate', 'Donor_id', 'Well', 'RowPos']	scalefex	0.674702	0.669852
Pemigatinib (INCB054828)0.2	mean_std	ColPos	embeddings	0.671744	0.679205
Pemigatinib (INCB054828)1.0	mean_std	RowPos	embeddings	0.671451	0.675704
Pemigatinib (INCB054828)0.2	mean_std	ColPos	scalefex	0.670042	0.672542
Pemigatinib (INCB054828)0.2	mean_std	all	scalefex	0.668475	0.671997
Pemigatinib (INCB054828)1.0	mean_std	ColPos	embeddings	0.668286	0.665295
Pemigatinib (INCB054828)1.0	mean_std	RowPos	cp	0.668156	0.642466
Pemigatinib (INCB054828)1.0	mean_std	RowPos	scalefex	0.663589	0.663041
Pemigatinib (INCB054828)0.2	mean_std	['Plate', 'Well']	scalefex	0.656088	0.659614
Pemigatinib (INCB054828)1.0	mean_std	all	cp	0.652319	0.625252
Y-39983 HCl1.0	mean_std	['Plate', 'Donor_id', 'Well', 'RowPos']	cp	0.651154	0.63317
Pemigatinib (INCB054828)1.0	mean_std	['Plate', 'Well']	cp	0.650463	0.593574
Pemigatinib (INCB054828)1.0	mean_std	all	scalefex	0.649797	0.654902
Pemigatinib (INCB054828)1.0	mean_std	Well	scalefex	0.648885	0.647988
Pemigatinib (INCB054828)0.2	mean_std	RowPos	scalefex	0.648666	0.649911
Pemigatinib (INCB054828)0.2	mean_std	Well	embeddings	0.647665	0.660274
Pemigatinib (INCB054828)1.0	mean_std	['Plate', 'Donor_id', 'Well', 'RowPos']	cp	0.641357	0.616764
Pemigatinib (INCB054828)1.0	mean_std	Well	cp	0.641196	0.612262
Pemigatinib (INCB054828)0.2	mean_std	['Donor_id', 'Well']	scalefex	0.637649	0.633112
Y-39983 HCl1.0	mean_std	all	cp	0.634635	0.615535
Pemigatinib (INCB054828)1.0	mean_std	ColPos	cp	0.628736	0.591994
Pemigatinib (INCB054828)0.2	mean_std	['Plate', 'Well']	embeddings	0.628427	0.646132
Pemigatinib (INCB054828)1.0	mean_std	['Plate', 'Donor_id', 'Well', 'RowPos']	scalefex	0.624155	0.630763
Pemigatinib (INCB054828)1.0	mean_std	ColPos	scalefex	0.620939	0.628564
Pemigatinib (INCB054828)0.2	mean_std	['Plate', 'Donor_id', 'Well', 'RowPos']	embeddings	0.619826	0.61579
Pemigatinib (INCB054828)1.0	mean_std	['Donor_id', 'Well']	cp	0.618907	0.555444
Y-39983 HCl1.0	mean_std	Well	cp	0.610812	0.599157
Y-39983 HCl1.0	mean_std	['Plate', 'Well']	cp	0.606743	0.584959
Pemigatinib (INCB054828)1.0	mean_std	['Plate', 'Well']	scalefex	0.605018	0.605044
Y-39983 HCl1.0	mean_std	ColPos	cp	0.595153	0.572405
Pemigatinib (INCB054828)1.0	mean_std	['Donor_id', 'Well']	scalefex	0.593588	0.585572
Pemigatinib (INCB054828)0.2	mean_std	['Donor_id', 'Well']	embeddings	0.584582	0.59871
Y-39983 HCl1.0	mean_std	RowPos	cp	0.578445	0.560793
Y-39983 HCl1.0	mean_std	['Donor_id', 'Well']	cp	0.508844	0.47983

### Sheet: Whitening
drug	type	norm_by	vector_type	accuracy	auc
CP21R7 (CP21)1.0	Whitening	['Plate', 'Donor_id']	scalefex	1	1
Y-39983 HCl1.0	Whitening	none	embeddings	1	1
CP21R7 (CP21)1.0	Whitening	Donor_id	scalefex	0.99661	0.996552
CP21R7 (CP21)1.0	Whitening	Plate	scalefex	0.99661	0.996667
Y-39983 HCl1.0	Whitening	none	cp	0.995833	0.996
Y-39983 HCl1.0	Whitening	RowPos	scalefex	0.993331	0.993218
CP21R7 (CP21)1.0	Whitening	Donor_id	embeddings	0.99257	0.993333
Y-39983 HCl1.0	Whitening	['Plate', 'Donor_id', 'RowPos']	scalefex	0.990217	0.989885
CP21R7 (CP21)1.0	Whitening	ColPos	embeddings	0.988277	0.99
Y-39983 HCl0.2	Whitening	none	cp	0.987121	0.987138
Y-39983 HCl1.0	Whitening	['Plate', 'Donor_id']	scalefex	0.986767	0.986544
CP21R7 (CP21)1.0	Whitening	ColPos	scalefex	0.986437	0.986667
Y-39983 HCl1.0	Whitening	['Plate', 'Donor_id', 'RowPos']	embeddings	0.985	0.985714
Y-39983 HCl1.0	Whitening	['Plate', 'RowPos']	scalefex	0.98445	0.984113
Y-39983 HCl1.0	Whitening	Plate	scalefex	0.983084	0.982989
CP21R7 (CP21)1.0	Whitening	['Plate', 'Donor_id']	embeddings	0.982512	0.982582
Y-39983 HCl0.2	Whitening	['Plate', 'RowPos']	embeddings	0.981978	0.982113
Y-39983 HCl1.0	Whitening	RowPos	embeddings	0.981005	0.981238
CP21R7 (CP21)1.0	Whitening	Plate	embeddings	0.976967	0.979095
Y-39983 HCl0.2	Whitening	ColPos	scalefex	0.976295	0.975969
Y-39983 HCl0.2	Whitening	['Plate', 'Donor_id', 'RowPos']	scalefex	0.976158	0.976781
Y-39983 HCl1.0	Whitening	['Plate', 'RowPos']	embeddings	0.974223	0.975714
Y-39983 HCl0.2	Whitening	RowPos	embeddings	0.973488	0.972928
Y-39983 HCl0.2	Whitening	RowPos	scalefex	0.973308	0.973424
Y-39983 HCl0.2	Whitening	['Plate', 'Donor_id', 'RowPos']	embeddings	0.97321	0.973569
Y-39983 HCl1.0	Whitening	ColPos	embeddings	0.973152	0.972381
Y-39983 HCl1.0	Whitening	['Plate', 'Donor_id']	embeddings	0.97164	0.972381
Y-39983 HCl1.0	Whitening	Donor_id	embeddings	0.971049	0.970476
Y-39983 HCl0.2	Whitening	Donor_id	scalefex	0.970965	0.971671
Y-39983 HCl0.2	Whitening	['Plate', 'Donor_id']	embeddings	0.970472	0.970076
CP21R7 (CP21)0.2	Whitening	['Plate', 'Donor_id', 'RowPos']	scalefex	0.969964	0.970046
Y-39983 HCl1.0	Whitening	Donor_id	scalefex	0.969867	0.96954
CP21R7 (CP21)0.2	Whitening	['Plate', 'Donor_id', 'RowPos']	embeddings	0.969148	0.968841
Y-39983 HCl1.0	Whitening	Plate	embeddings	0.968037	0.967143
Pemigatinib (INCB054828)0.2	Whitening	none	cp	0.96607	0.966052
CP21R7 (CP21)0.2	Whitening	['Plate', 'RowPos']	embeddings	0.965322	0.964855
Pemigatinib (INCB054828)1.0	Whitening	ColPos	scalefex	0.963649	0.962821
Y-39983 HCl0.2	Whitening	Plate	scalefex	0.962802	0.963053
Y-39983 HCl0.2	Whitening	['Plate', 'Donor_id']	scalefex	0.962345	0.962273
Y-39983 HCl1.0	Whitening	RowPos	cp	0.96155	0.963975
Y-39983 HCl0.2	Whitening	Plate	embeddings	0.958845	0.959405
Y-39983 HCl0.2	Whitening	Donor_id	embeddings	0.958142	0.957836
Y-39983 HCl0.2	Whitening	['Plate', 'RowPos']	scalefex	0.956423	0.957541
Y-39983 HCl0.2	Whitening	ColPos	embeddings	0.955067	0.954988
CP21R7 (CP21)1.0	Whitening	none	cp	0.955056	0.957081
CP21R7 (CP21)0.2	Whitening	RowPos	embeddings	0.953981	0.955065
Pemigatinib (INCB054828)1.0	Whitening	Donor_id	scalefex	0.95394	0.951409
Pemigatinib (INCB054828)0.2	Whitening	Donor_id	embeddings	0.953204	0.953274
CP21R7 (CP21)1.0	Whitening	['Plate', 'Donor_id']	cp	0.952799	0.944424
CP21R7 (CP21)1.0	Whitening	['Plate', 'Donor_id', 'RowPos']	scalefex	0.951823	0.951884
Y-39983 HCl0.2	Whitening	Plate	cp	0.949962	0.942599
Y-39983 HCl1.0	Whitening	['Plate', 'RowPos']	cp	0.948832	0.952154
Y-39983 HCl1.0	Whitening	ColPos	scalefex	0.948751	0.949425
Pemigatinib (INCB054828)1.0	Whitening	['Plate', 'Donor_id']	embeddings	0.948633	0.948333
Pemigatinib (INCB054828)1.0	Whitening	Plate	scalefex	0.94767	0.947178
Pemigatinib (INCB054828)0.2	Whitening	Donor_id	scalefex	0.944047	0.943333
CP21R7 (CP21)0.2	Whitening	RowPos	scalefex	0.943784	0.945796
CP21R7 (CP21)1.0	Whitening	RowPos	scalefex	0.943058	0.943757
Pemigatinib (INCB054828)1.0	Whitening	none	cp	0.942961	0.950191
Pemigatinib (INCB054828)1.0	Whitening	['Plate', 'Donor_id']	scalefex	0.942458	0.943271
Y-39983 HCl0.2	Whitening	['Plate', 'Donor_id', 'RowPos']	cp	0.942212	0.935508
Y-39983 HCl1.0	Whitening	none	scalefex	0.93931	0.939626
Y-39983 HCl0.2	Whitening	['Plate', 'Donor_id']	cp	0.938986	0.929706
Y-39983 HCl0.2	Whitening	ColPos	cp	0.937843	0.928481
CP21R7 (CP21)1.0	Whitening	none	embeddings	0.937715	0.93929
Pemigatinib (INCB054828)1.0	Whitening	Donor_id	embeddings	0.937683	0.938333
Y-39983 HCl0.2	Whitening	['Plate', 'RowPos']	cp	0.936723	0.929327
Pemigatinib (INCB054828)1.0	Whitening	none	embeddings	0.934781	0.93608
Y-39983 HCl1.0	Whitening	['Plate', 'Donor_id', 'RowPos']	cp	0.931706	0.932518
CP21R7 (CP21)1.0	Whitening	['Plate', 'RowPos']	scalefex	0.931212	0.929759
Pemigatinib (INCB054828)1.0	Whitening	Plate	embeddings	0.930423	0.931296
Y-39983 HCl0.2	Whitening	Donor_id	cp	0.928837	0.922775
Y-39983 HCl1.0	Whitening	['Plate', 'Donor_id']	cp	0.928623	0.932692
CP21R7 (CP21)1.0	Whitening	Plate	cp	0.92849	0.91338
CP21R7 (CP21)0.2	Whitening	['Plate', 'RowPos']	scalefex	0.926891	0.926689
Pemigatinib (INCB054828)0.2	Whitening	ColPos	embeddings	0.926835	0.929576
Pemigatinib (INCB054828)0.2	Whitening	['Plate', 'Donor_id']	scalefex	0.926816	0.92653
Pemigatinib (INCB054828)0.2	Whitening	Plate	embeddings	0.924359	0.925257
Pemigatinib (INCB054828)1.0	Whitening	ColPos	embeddings	0.923917	0.922852
CP21R7 (CP21)1.0	Whitening	RowPos	embeddings	0.923047	0.920974
CP21R7 (CP21)1.0	Whitening	none	scalefex	0.922935	0.922767
CP21R7 (CP21)0.2	Whitening	['Plate', 'Donor_id']	embeddings	0.920932	0.922699
Pemigatinib (INCB054828)0.2	Whitening	ColPos	scalefex	0.920499	0.919952
Y-39983 HCl1.0	Whitening	ColPos	cp	0.919412	0.924631
Pemigatinib (INCB054828)0.2	Whitening	['Plate', 'Donor_id']	embeddings	0.918609	0.915334
CP21R7 (CP21)1.0	Whitening	ColPos	cp	0.918415	0.897988
Y-39983 HCl0.2	Whitening	RowPos	cp	0.913465	0.906873
Pemigatinib (INCB054828)0.2	Whitening	Plate	scalefex	0.913381	0.914424
Y-39983 HCl1.0	Whitening	Plate	cp	0.912115	0.917584
CP21R7 (CP21)0.2	Whitening	Donor_id	scalefex	0.909992	0.910875
CP21R7 (CP21)0.2	Whitening	['Plate', 'Donor_id']	scalefex	0.909811	0.909485
CP21R7 (CP21)0.2	Whitening	Donor_id	embeddings	0.909504	0.910087
CP21R7 (CP21)0.2	Whitening	ColPos	embeddings	0.907732	0.908568
CP21R7 (CP21)0.2	Whitening	ColPos	scalefex	0.90663	0.906577
CP21R7 (CP21)0.2	Whitening	ColPos	cp	0.904087	0.892444
CP21R7 (CP21)1.0	Whitening	Donor_id	cp	0.900778	0.886462
CP21R7 (CP21)1.0	Whitening	['Plate', 'Donor_id', 'RowPos']	embeddings	0.896082	0.897328
CP21R7 (CP21)0.2	Whitening	['Plate', 'Donor_id']	cp	0.894984	0.891414
Y-39983 HCl0.2	Whitening	none	embeddings	0.893029	0.894211
CP21R7 (CP21)1.0	Whitening	['Plate', 'RowPos']	embeddings	0.892384	0.891272
CP21R7 (CP21)0.2	Whitening	Plate	embeddings	0.891642	0.893136
CP21R7 (CP21)0.2	Whitening	Donor_id	cp	0.885667	0.874023
Pemigatinib (INCB054828)0.2	Whitening	none	embeddings	0.881604	0.884077
Pemigatinib (INCB054828)0.2	Whitening	Donor_id	cp	0.880344	0.881224
Y-39983 HCl1.0	Whitening	Donor_id	cp	0.879847	0.889478
Pemigatinib (INCB054828)1.0	Whitening	Donor_id	cp	0.878465	0.861397
Pemigatinib (INCB054828)0.2	Whitening	ColPos	cp	0.875419	0.873675
CP21R7 (CP21)0.2	Whitening	Plate	scalefex	0.871296	0.872021
Pemigatinib (INCB054828)1.0	Whitening	Plate	cp	0.862682	0.84625
Pemigatinib (INCB054828)1.0	Whitening	ColPos	cp	0.859397	0.836233
Pemigatinib (INCB054828)0.2	Whitening	Plate	cp	0.857807	0.85837
Pemigatinib (INCB054828)0.2	Whitening	['Plate', 'Donor_id']	cp	0.856093	0.859233
Pemigatinib (INCB054828)1.0	Whitening	['Plate', 'Donor_id']	cp	0.841247	0.820356
Pemigatinib (INCB054828)1.0	Whitening	RowPos	embeddings	0.841083	0.839564
Pemigatinib (INCB054828)0.2	Whitening	['Plate', 'Donor_id', 'RowPos']	scalefex	0.839477	0.83646
Pemigatinib (INCB054828)1.0	Whitening	['Plate', 'RowPos']	scalefex	0.83513	0.835488
Pemigatinib (INCB054828)0.2	Whitening	['Plate', 'Donor_id', 'RowPos']	embeddings	0.821305	0.825715
CP21R7 (CP21)1.0	Whitening	RowPos	cp	0.81704	0.793376
Pemigatinib (INCB054828)1.0	Whitening	['Plate', 'Donor_id', 'RowPos']	scalefex	0.816096	0.816617
CP21R7 (CP21)0.2	Whitening	RowPos	cp	0.812381	0.798258
Pemigatinib (INCB054828)0.2	Whitening	RowPos	scalefex	0.805442	0.803663
Pemigatinib (INCB054828)0.2	Whitening	['Plate', 'RowPos']	embeddings	0.804428	0.798499
Pemigatinib (INCB054828)0.2	Whitening	['Plate', 'RowPos']	scalefex	0.803098	0.804708
CP21R7 (CP21)0.2	Whitening	['Plate', 'RowPos']	cp	0.798103	0.780044
CP21R7 (CP21)0.2	Whitening	Plate	cp	0.797003	0.780277
Pemigatinib (INCB054828)1.0	Whitening	['Plate', 'Donor_id', 'RowPos']	embeddings	0.796826	0.79862
Pemigatinib (INCB054828)1.0	Whitening	['Plate', 'RowPos']	embeddings	0.796745	0.798302
Pemigatinib (INCB054828)1.0	Whitening	RowPos	scalefex	0.793782	0.794523
CP21R7 (CP21)0.2	Whitening	['Plate', 'Donor_id', 'RowPos']	cp	0.792437	0.7671
CP21R7 (CP21)0.2	Whitening	none	cp	0.780096	0.785059
CP21R7 (CP21)0.2	Whitening	Well	scalefex	0.759144	0.762351
Y-39983 HCl0.2	Whitening	none	scalefex	0.754739	0.753059
CP21R7 (CP21)1.0	Whitening	['Plate', 'RowPos']	cp	0.753175	0.704678
Pemigatinib (INCB054828)0.2	Whitening	RowPos	embeddings	0.752845	0.75162
CP21R7 (CP21)1.0	Whitening	['Plate', 'Donor_id', 'RowPos']	cp	0.748414	0.70033
CP21R7 (CP21)0.2	Whitening	none	embeddings	0.748175	0.747681
CP21R7 (CP21)0.2	Whitening	['Plate', 'Well']	scalefex	0.729886	0.730594
CP21R7 (CP21)0.2	Whitening	['Donor_id', 'Well']	scalefex	0.719576	0.71983
CP21R7 (CP21)0.2	Whitening	none	scalefex	0.716669	0.716367
Pemigatinib (INCB054828)1.0	Whitening	none	scalefex	0.715021	0.723144
CP21R7 (CP21)0.2	Whitening	all	scalefex	0.708321	0.710349
CP21R7 (CP21)0.2	Whitening	['Plate', 'Donor_id', 'Well', 'RowPos']	scalefex	0.70585	0.706052
Pemigatinib (INCB054828)0.2	Whitening	none	scalefex	0.697575	0.698111
CP21R7 (CP21)1.0	Whitening	['Donor_id', 'Well']	scalefex	0.689874	0.691256
Pemigatinib (INCB054828)1.0	Whitening	['Plate', 'RowPos']	cp	0.68794	0.668941
CP21R7 (CP21)0.2	Whitening	all	embeddings	0.686974	0.688
CP21R7 (CP21)1.0	Whitening	all	scalefex	0.686115	0.691616
Pemigatinib (INCB054828)0.2	Whitening	['Plate', 'Donor_id', 'RowPos']	cp	0.679178	0.670406
Pemigatinib (INCB054828)1.0	Whitening	['Plate', 'Donor_id', 'RowPos']	cp	0.678083	0.636927
CP21R7 (CP21)1.0	Whitening	['Plate', 'Well']	scalefex	0.672357	0.672364
CP21R7 (CP21)1.0	Whitening	Well	scalefex	0.664698	0.663447
CP21R7 (CP21)1.0	Whitening	['Plate', 'Donor_id', 'Well', 'RowPos']	scalefex	0.66203	0.663276
Y-39983 HCl0.2	Whitening	all	scalefex	0.661994	0.654899
Y-39983 HCl1.0	Whitening	Well	scalefex	0.655723	0.655866
Y-39983 HCl0.2	Whitening	Well	scalefex	0.652346	0.654162
Pemigatinib (INCB054828)1.0	Whitening	RowPos	cp	0.651095	0.605654
CP21R7 (CP21)0.2	Whitening	['Plate', 'Donor_id', 'Well', 'RowPos']	embeddings	0.649012	0.65315
Pemigatinib (INCB054828)0.2	Whitening	RowPos	cp	0.648592	0.648319
Y-39983 HCl0.2	Whitening	['Donor_id', 'Well']	scalefex	0.64685	0.63562
CP21R7 (CP21)0.2	Whitening	Well	embeddings	0.633454	0.63111
CP21R7 (CP21)0.2	Whitening	['Plate', 'Well']	embeddings	0.630905	0.634958
Pemigatinib (INCB054828)0.2	Whitening	['Plate', 'RowPos']	cp	0.627492	0.619325
Y-39983 HCl0.2	Whitening	['Plate', 'Donor_id', 'Well', 'RowPos']	scalefex	0.622868	0.632065
CP21R7 (CP21)0.2	Whitening	['Donor_id', 'Well']	embeddings	0.611389	0.606646
Y-39983 HCl1.0	Whitening	['Donor_id', 'Well']	scalefex	0.6097	0.608828
Y-39983 HCl0.2	Whitening	['Plate', 'Well']	scalefex	0.609483	0.607054
Y-39983 HCl1.0	Whitening	all	scalefex	0.604666	0.608486
Y-39983 HCl1.0	Whitening	['Plate', 'Donor_id', 'Well', 'RowPos']	scalefex	0.595733	0.596682
Y-39983 HCl0.2	Whitening	['Donor_id', 'Well']	embeddings	0.569771	0.569504
Y-39983 HCl0.2	Whitening	['Plate', 'Well']	embeddings	0.559981	0.556733
Y-39983 HCl1.0	Whitening	['Plate', 'Well']	scalefex	0.555773	0.554311
Y-39983 HCl0.2	Whitening	all	embeddings	0.555158	0.555283
Y-39983 HCl0.2	Whitening	['Plate', 'Donor_id', 'Well', 'RowPos']	embeddings	0.5536	0.553201
Y-39983 HCl0.2	Whitening	Well	embeddings	0.552183	0.548756
Y-39983 HCl1.0	Whitening	all	embeddings	0.502676	0.503327
Pemigatinib (INCB054828)0.2	Whitening	['Plate', 'Donor_id', 'Well', 'RowPos']	scalefex	0.501368	0.502864
Pemigatinib (INCB054828)0.2	Whitening	all	scalefex	0.497086	0.494715
Pemigatinib (INCB054828)1.0	Whitening	['Plate', 'Donor_id', 'Well', 'RowPos']	scalefex	0.497043	0.499486
CP21R7 (CP21)1.0	Whitening	['Donor_id', 'Well']	embeddings	0.489731	0.503283
CP21R7 (CP21)1.0	Whitening	Well	embeddings	0.4891	0.507098
Y-39983 HCl1.0	Whitening	['Donor_id', 'Well']	embeddings	0.480828	0.477677
CP21R7 (CP21)1.0	Whitening	all	embeddings	0.478877	0.494405
Pemigatinib (INCB054828)1.0	Whitening	Well	scalefex	0.475646	0.46834
Pemigatinib (INCB054828)0.2	Whitening	['Plate', 'Well']	scalefex	0.473792	0.478468
CP21R7 (CP21)1.0	Whitening	['Plate', 'Donor_id', 'Well', 'RowPos']	embeddings	0.468086	0.479043
Y-39983 HCl1.0	Whitening	['Plate', 'Donor_id', 'Well', 'RowPos']	embeddings	0.466928	0.474138
CP21R7 (CP21)1.0	Whitening	['Plate', 'Well']	embeddings	0.463108	0.477138
Pemigatinib (INCB054828)1.0	Whitening	['Plate', 'Well']	scalefex	0.462744	0.459901
Y-39983 HCl1.0	Whitening	['Plate', 'Well']	embeddings	0.45913	0.45418
Pemigatinib (INCB054828)0.2	Whitening	['Donor_id', 'Well']	scalefex	0.448581	0.450839
Pemigatinib (INCB054828)0.2	Whitening	Well	scalefex	0.447702	0.446047
Pemigatinib (INCB054828)1.0	Whitening	all	scalefex	0.447447	0.444554
Y-39983 HCl1.0	Whitening	Well	embeddings	0.440589	0.45145
Pemigatinib (INCB054828)1.0	Whitening	['Plate', 'Well']	embeddings	0.434311	0.434709
Pemigatinib (INCB054828)1.0	Whitening	['Plate', 'Donor_id', 'Well', 'RowPos']	embeddings	0.430208	0.428459
Pemigatinib (INCB054828)1.0	Whitening	['Donor_id', 'Well']	embeddings	0.429561	0.427656
Pemigatinib (INCB054828)1.0	Whitening	['Donor_id', 'Well']	scalefex	0.427837	0.431866
Y-39983 HCl0.2	Whitening	['Plate', 'Well']	cp	0.423804	0.404357
Pemigatinib (INCB054828)0.2	Whitening	['Donor_id', 'Well']	embeddings	0.413972	0.419946
Y-39983 HCl0.2	Whitening	['Donor_id', 'Well']	cp	0.40717	0.392542
CP21R7 (CP21)0.2	Whitening	['Plate', 'Donor_id', 'Well', 'RowPos']	cp	0.40546	0.404337
CP21R7 (CP21)0.2	Whitening	Well	cp	0.402259	0.401582
Pemigatinib (INCB054828)1.0	Whitening	Well	embeddings	0.398581	0.401043
Pemigatinib (INCB054828)1.0	Whitening	all	embeddings	0.396136	0.389342
Pemigatinib (INCB054828)0.2	Whitening	all	embeddings	0.394183	0.40931
Pemigatinib (INCB054828)0.2	Whitening	['Plate', 'Donor_id', 'Well', 'RowPos']	embeddings	0.393589	0.393109
CP21R7 (CP21)0.2	Whitening	['Donor_id', 'Well']	cp	0.391212	0.402895
Pemigatinib (INCB054828)0.2	Whitening	['Plate', 'Well']	embeddings	0.382568	0.382889
CP21R7 (CP21)0.2	Whitening	all	cp	0.381884	0.370829
CP21R7 (CP21)0.2	Whitening	['Plate', 'Well']	cp	0.37758	0.374611
Y-39983 HCl0.2	Whitening	['Plate', 'Donor_id', 'Well', 'RowPos']	cp	0.361152	0.349035
CP21R7 (CP21)1.0	Whitening	all	cp	0.36012	0.321362
Y-39983 HCl0.2	Whitening	all	cp	0.356332	0.33568
Pemigatinib (INCB054828)0.2	Whitening	Well	embeddings	0.354668	0.368863
CP21R7 (CP21)1.0	Whitening	['Donor_id', 'Well']	cp	0.338057	0.355676
CP21R7 (CP21)1.0	Whitening	['Plate', 'Donor_id', 'Well', 'RowPos']	cp	0.336585	0.319483
CP21R7 (CP21)1.0	Whitening	Well	cp	0.333551	0.311837
Y-39983 HCl0.2	Whitening	Well	cp	0.328872	0.324226
Pemigatinib (INCB054828)0.2	Whitening	['Plate', 'Well']	cp	0.309709	0.32389
Pemigatinib (INCB054828)0.2	Whitening	['Donor_id', 'Well']	cp	0.308648	0.317734
CP21R7 (CP21)1.0	Whitening	['Plate', 'Well']	cp	0.305089	0.286328
Pemigatinib (INCB054828)0.2	Whitening	all	cp	0.301894	0.311533
Pemigatinib (INCB054828)1.0	Whitening	Well	cp	0.300218	0.347751
Pemigatinib (INCB054828)1.0	Whitening	['Plate', 'Well']	cp	0.295648	0.299988
Pemigatinib (INCB054828)1.0	Whitening	all	cp	0.283923	0.263807
Pemigatinib (INCB054828)0.2	Whitening	['Plate', 'Donor_id', 'Well', 'RowPos']	cp	0.278131	0.301922
Pemigatinib (INCB054828)0.2	Whitening	Well	cp	0.268645	0.281092
Pemigatinib (INCB054828)1.0	Whitening	['Plate', 'Donor_id', 'Well', 'RowPos']	cp	0.260711	0.237285
Y-39983 HCl1.0	Whitening	['Plate', 'Donor_id', 'Well', 'RowPos']	cp	0.255357	0.24536
Pemigatinib (INCB054828)1.0	Whitening	['Donor_id', 'Well']	cp	0.248285	0.268427
Y-39983 HCl1.0	Whitening	['Plate', 'Well']	cp	0.229385	0.213076
Y-39983 HCl1.0	Whitening	all	cp	0.224654	0.217557
Y-39983 HCl1.0	Whitening	['Donor_id', 'Well']	cp	0.220062	0.207982
Y-39983 HCl1.0	Whitening	Well	cp	0.216393	0.205428
