## Supplementary_Table1 for "A Highly-Efficient, Scalable Pipeline for Fixed Feature Extraction from Large-Scale High-Content Imaging Screens"

### Sheet: Table_1
Feature Name	Category	Formula	Package/Library	Explanation	Performed by channel
MinRadius_shape	Shape	min(bbox[2]-bbox[0],bbox[3]-bbox[1])	skimage.measure.regionprops().bbox	Shortest radius from center point	Yes
MaxRadius_shape	Shape	max(bbox[2]-bbox[0],bbox[3]-bbox[1])	skimage.measure.regionprops().bbox	Longest radius from center point	Yes
MeanRadius_shape	Shape	mean(bbox[2]-bbox[0],bbox[3]-bbox[1])	skimage.measure.regionprops().bbox	Mean radius from center point	Yes
Area_shape	Shape	sum(foreground_mask)		Area of segmented object	Yes
Perimeter_shape	Shape	sum(foreground_mask-erode(foreground_mask)		Perimeter of segmented object	Yes
FormFactor_shape	Shape	(4*pi*Area/perimeter)**2	skimage.measure.regionprops().perimeter	measure of the compactness of the segmented object. Resulting values reflect how closely the object resembles a circle, with a perfect circle having a form factor of 1	Yes
Solidity_shape	Shape	sum(foreround_mask) / foreground_mask.convex_area	skimage.measure.regionprops().convex_area	Ratio of the area to the area of its convex hull, which is the smallest convex polygon that can completely enclose the object. The value of solidity ranges from 0 to 1, where a value of 1 indicates that the object is completely solid, i.e., has no holes or concavities	Yes
Extent_shape	Shape	sum(foreround_mask)/ROI^2		ratio between segmented area and total area	Yes
Eccentricity_shape	Shape	focal_distance/Major_axis	skimage.measure.regionprops().eccentricity	measure of how elongated or stretched out the segmented area is	Yes
Orientation_shape	Shape	angle btw axis 0 and major radius	skimage.measure.regionprops().orientation	angle between reference and major axis	Yes
Compactness_shape	Shape	MeanRadius/ sum(foreground_mask)		measure of how closely an object's shape resembles a sphere	Yes
Texture_dist_XangleY	Texture		skimage.feature.texture.graycoprops(skimage.feature.texture.graycomatrix(),'ASM')	Sum of squares (ASM) of graycomatrix (GCLM) element values. Calculated over distance X and angle Y. Calculated over 5 distances and 5 angles. Each GLCM is normalized to have a sum of 1 before the computation of texture properties.	Yes
TextContrast_dist_XangleY	Texture		skimage.feature.texture.graycoprops(skimage.feature.texture.graycomatrix(),'contrast')	measure of the local variations of gray levels between a pair of pixels at a specific offset and direction	Yes
TextCorrelation_dist_XangleY	Texture		skimage.feature.texture.graycoprops(skimage.feature.texture.graycomatrix(),'correlation')	measure of the linear relationship between the gray-level values in the GLCM	Yes
TextDissimilarity_dist_XangleY	Texture		skimage.feature.texture.graycoprops(skimage.feature.texture.graycomatrix(),'dissimilarity')	measures the amount of contrast between different gray levels in the image	Yes
TextHomo_dist_XangleY	Texture		skimage.feature.texture.graycoprops(skimage.feature.texture.graycomatrix(),'homogeneity')	measures the similarity or uniformity of the distribution of gray-level combinations
TextEnergy_dist_XangleY	Texture		skimage.feature.texture.graycoprops(skimage.feature.texture.graycomatrix(),'energy')	measure of the uniformity or smoothness of the texture in an image	Yes
Variance_Texture	Texture	var((foreground_mask * crop)>0)		measure that describes how much the pixel intensities vary in an image	Yes
Variance_Sum_Ave_Texture	Texture	sum((foreground_mask*crop])>0)/((foreground_mask*crop)>0).shape[0]*((foreground_mask*crop)>0).shape[1])		Sum of the intensity values divided by the area	Yes
Variance_Ave_Texture	Texture	mean((foreground_mask*crop])>0)/((foreground_mask*crop)>0).shape[0]*((foreground_mask*crop)>0).shape[1])		Mean of the intensity values divided by the area	Yes
Variance_Entropy_Texture	Texture	mean(entropy)	skimage.filters.rank.entropy((foreground_mask*crop) - 1)/((foreground_mask*crop) - 1).max(), skimage.morphology.disk(3))	the filter returns the minimum number of bits needed to encode the local gray level distribution.	Yes
Granularity_X	Granularity	mean(opening(crop, size=(X,X)))	scipy.ndimage.morphology.grey_opening()	Averagen value of the image when opening using a morphological operator of X size	Yes
SNR	Intensity	mean(foreground_mask)/np.std(background)		Signal to noise ratio	Yes
IntegratedIntensity	Intensity	sum(crop *foreground_mask)		The sum of the pixel intensities within an object.	Yes
MeanIntensity	Intensity	mean(crop *foreground_mask)		The average pixel intensity within an object	Yes
StdIntensity	Intensity	std(crop *foreground_mask)		The standard deviation pixel intensity within an object	Yes
MaxIntensity	Intensity	max(crop *foreground_mask)		The highest pixel intensity within an object	Yes
MinIntensity	Intensity	min(crop *foreground_mask)		The lowest pixel intensity within an object	Yes
MedianIntensity	Intensity	median(crop *foreground_mask)		Median intensity of the crop within the segmented area	Yes
UpperQuartile_Intensity	Intensity	quantile(crop *foreground_mask,0.75)		The intensity value of the pixel for which 75% of the pixels in the object have lower values.
LowerQuartile_Intensity	Intensity	quantile(crop *foreground_mask,0.25)		The intensity value of the pixel for which 25% of the pixels in the object have lower values.
IntegratedIntensityEdge	Intensity	sum((sobel(foreground_mask) != 0)*crop)	scipy.ndimage.sobel	The sum of the edge pixel intensities of an object.	Yes
MeanIntensityEdge	Intensity	mean((sobel(foreground_mask) != 0)*crop)	scipy.ndimage.sobel	The mean of the edge pixel intensities of an object.	Yes
StdIntensityEdge	Intensity	std((sobel(foreground_mask) != 0)*crop)		The standard deviation of the edge pixel intensities of an object.	Yes
MaxIntensityEdge	Intensity	max((sobel(foreground_mask) != 0)*crop)		The maximum of the edge pixel intensities of an object.	Yes
MinIntensityEdge	Intensity	min((sobel(foreground_mask) != 0)*crop)		The minimum of the edge pixel intensities of an object.	Yes
MassDisplacement	Intensity	distance([center_of_mass(crop*Foreground_mask),DNA centroid coords])	scipy.spatial.distance.pdist(),scipi.ndimage.measurements.center_of_mass	The distance between the centers of gravity in the gray-level representation of the object and the binary representation of the object.	Yes
MADIntensity	Intensity	median(abs((crop *foreground_mask)-(crop *foreground_mask).median)		The median absolute deviation (MAD) value of the intensities within the object.	Yes
Location_CenterMassIntensity_X	Intensity	center_of_mass(crop*foreground_mask)[0]	scipy.ndimage.measurements.center_of_mass()	The X coordinate of the intensity weighted centroid (= center of mass = first moment) of all pixels within the object.	Yes
Location_CenterMassIntensity_Y	Intensity	center_of_mass(crop*foreground_mask)[1]	scipy.ndimage.measurements.center_of_mass()	The Y coordinate of the intensity weighted centroid (= center of mass = first moment) of all pixels within the object.	Yes
Concent_tot_intensity_X	Intensity	sum(crop[concentric_ring_X]) / sum(ring_mask)		Sum of intensity for the Xth concentric ring	Yes
Concent_mean_intensity_X	Intensity	mean(crop[concentric_ring_X]) / sum(ring_mask)		Mean of intensity for the Xth concentric ring	Yes
Concent_variation_intensity	Intensity	std(crop[concentric_ring_X]) / sum(ring_mask)		Standard deviation of intensity for the Xth concentric ring	Yes
Granularity_Y_ConcX	Concentric	mean(opening((crop[concentric_ring_X], size=(Y,Y)))		Granularity using size Y measured in the Xth concentric ring	Yes
Concent_RadialInt_X_Y	Concentric	variation((crop[concentric_ring_X]/ sum(ring_mask))/(crop[concentric_ring_Y])/ sum(ring_mask)))	scipy.stats.variation()	Measures the ratio between the concentric ring Y and X	Yes
Zernike_X	Zernike	Zernike moment (0 to 24)	mohatas.features.zernike_moments	Measures the 25 different Zernike's moments of the crop	Yes
MitoCount	Mitochondria	max(Labelled_Skeleton)		Number of individual counts in the Mitochondria skeletonized mask	No
MitoVolumeMean	Mitochondria	count_nonzero(Mito_Mask) / MitoCount		Average volume of each Mito segment	No
MitoVolumeTot	Mitochondria	count_nonzero(Mito_Mask)		Total mitochondria volume	No
MitoVolumeSkel	Mitochondria	count_nonzero(Labelled_Skeleton)		Total mitochondria length	No
MitoMeanBranch	Mitochondria	mean(count(branch_points(convolved_skeleton)))		for each mito performs several convolution to highlight only the points with more than 2 connected points, and computes the mean	No
MitoStdBranchN	Mitochondria	std(count(branch_points(convolved_skeleton)))		for each mito performs several convolution to highlight only the points with more than 2 connected points, and computes the standard deviation	No
MitoUquanBranchN	Mitochondria	quantile(count(branch_points(convolved_skeleton)),0.75)		for each mito performs several convolution to highlight only the points with more than 2 connected points, and computes the upper quartile	No
MitoLQuanBranchN	Mitochondria	quantile(count(branch_points(convolved_skeleton)),0.25)		for each mito performs several convolution to highlight only the points with more than 2 connected points, and computes the lower quartile	No
MitoMedianBranchN	Mitochondria	median(count(branch_points(convolved_skeleton)))		for each mito performs several convolution to highlight only the points with more than 2 connected points, and computes the median	No
MitoMeanAspectRatio	Mitochondria	mean(minorAxis/MajorAxis)		for each mito calculates its aspect ratio, and computes the mean	No
MitoStdAspectRatio	Mitochondria	std(minorAxis/MajorAxis)		for each mito calculates its aspect ratio, and computes the standard deviation	No
MitoUquanAspectRatio	Mitochondria	quantile(minorAxis/MajorAxis,0.75)		for each mito calculates its aspect ratio, and computes the upper quartile	No
MitoLQuanAspectRatio	Mitochondria	quantile(minorAxis/MajorAxis,0.25)		for each mito calculates its aspect ratio, and computes the lower quartile	No
MitoMedianAspectRatio	Mitochondria	median(minorAxis/MajorAxis)		for each mito calculates its aspect ratio, and computes the median	No
MitoMeanEndPoints	Mitochondria	mean(count(end_points(convolved_skeleton)))		for each mito performs several convolution to highlight only the points with only 1 connected point, and computes the mean	No
MitoStdEndPointsN	Mitochondria	std(count(end_points(convolved_skeleton)))		for each mito performs several convolution to highlight only the points with only 1 connected point, and computes the standard deviation	No
MitoUquanEndPointsN	Mitochondria	quantile(count(end_points(convolved_skeleton)),0.75)		for each mito performs several convolution to highlight only the points with only 1 connected point, and computes the upper quartile	No
MitoLQuanEndPointsN	Mitochondria	quantile(count(end_points(convolved_skeleton)),0.25)		for each mito performs several convolution to highlight only the points with only 1 connected point, and computes the lower quartile	No
MitoSMedianEndPointsN	Mitochondria	median(count(end_points(convolved_skeleton)))		for each mito performs several convolution to highlight only the points with only 1 connected point, and computes the median	No
RNACount	RNA	max(labelled_RNA)		Count of total organelles found within the nuclei area	No
RNAVolumeMean	RNA	count_nonzero(labelledRNA) / np.max(labelledRNA)		Average total volume of rnas	No
RNAMeanDistance	RNA	mean(distRNA)	scipy.spatial.distance.pdist	Average distance between RNAs centroids	No
RNAStdDistance	RNA	std(distRNA)	scipy.spatial.distance.pdist	Standard deviation of the distance between RNAs centroids	No
RNAUquantDistance	RNA	quantile(distRNA,075)	scipy.spatial.distance.pdist	Upper quartile of the distance between RNAs centroids	No
RNALquanrDistance	RNA	quantile(distRNA,0.25)	scipy.spatial.distance.pdist	Lower quartile of the distance between RNAs centroids	No
RNAMedianDistance	RNA	median(distRNA)	scipy.spatial.distance.pdist	Median of the distance between RNAs centroids	No
Correlation_chX_chY	Overlap	mean(correlation(cropX, cropY))	numpy.corrcoeff()	Correlation between channel X and channel Y	Yes, cross-channels
Slope_chX_chY	Overlap	slope(linear_regression(cropX.reshape(-1, ), cropY.reshape(-1, )))	scipy.stats.linregress(),slope.slope()	Slope between linear regression-fitted line of channel X and linear regression-fitted line of channel Y	Yes, cross-channels
Overlap_chX_chY	Overlap	sum(cropX* cropY) / sqrt(sum(cropX * cropY) * sum(cropY * cropY))		Overlap between channel X and channel Y	Yes, cross-channels
Mander1_chX_chY	Overlap	mean(sum(cropX * foreground_maskY) / sum(cropX))		The Manders Overlap Coefficient measures the fraction of channel X that colocalizes with channel Y	Yes, cross-channels
Mander2_chX_chY	Overlap	mean(sum(cropY *foreground_maskX) / sum(cropY))		The Manders Overlap Coefficient measures the fraction of channel Y that colocalizes with channel X	Yes, cross-channels
RWC1_chX_chY	Overlap	sum(sum(cropX* foreground_maskY * ratio_of_total unique_values / sum(cropX))		Rank-Weighted Co-localization combines both the pixel intensity information (correlation) and overlap information (co-‐occurrence) using a weighting scheme to measure colocalization in channel X and Y	Yes, cross-channels
RWC2_chX_chY	Overlap	sum(sum(cropY* foreground_maskX * ratio_of_total unique_values / sum(cropY))		Rank-Weighted Co-localization combines both the pixel intensity information (correlation) and overlap information (co-‐occurrence) using a weighting scheme to measure colocalization in channel Y and X	Yes, cross-channels
Well	Global			well name	No
Site	Global			field name	No
Cell_ID	Global			Id of cell	No
Cell_Num	Global			N of cells in that field	No
Close_Cell_1	Proximity	sort(dist([coordCell, coordCelli]))[0]	scipy.spatial.distance.pdist	distance from closest cell	No
Close_Cell_2	Proximity	sort(dist([coordCell, coordCelli]))[1]	scipy.spatial.distance.pdist	distance from second closest cell	No
CoordX	Location	coords[0]		X coordinate within the field	No
CoordY	Location	coords[1]		Y coordinate within the field	No
